# THE WIP6 TRANSCRIPTION FACTOR *TOO MANY LATERALS* SPECIFIES VEIN TYPE IN C_4_ AND C_3_ GRASS LEAVES

**DOI:** 10.1101/2023.12.20.572592

**Authors:** Daniela Vlad, Maricris Zaidem, Chiara Perico, Olga Sedelnikova, Samik Bhattacharya, Jane A. Langdale

## Abstract

Grass leaves are invariantly strap shaped with an elongated distal blade and a proximal sheath that wraps around the stem. Underpinning this uniform shape is a scaffold of leaf veins, most of which extend in parallel lines along the proximo-distal leaf axis. Differences between species are apparent both in the types of veins that develop and in the spacing between them across the medio-lateral leaf axis. A prominent engineering goal is to increase vein density and the proportion of bundle sheath cells surrounding the veins in leaves of C_3_ photosynthesizing species such as rice, in order to facilitate introduction of the more efficient C_4_ photosynthetic pathway. Here we discover that the WIP6 zinc finger transcription factor TOO MANY LATERALS (TML) specifies vein rank in both maize (C_4_) and rice (C_3_), species with distinct venation patterns. Loss of function *tml* mutations lead to the development of large lateral veins in positions normally occupied by smaller intermediate veins. The spatial localization of *TML* transcripts in wild-type leaves is consistent with a role in suppressing lateral vein formation in procambial cells that develop intermediate veins, specifically the class of intermediate veins that extend from the leaf blade into the leaf sheath. Attempts to manipulate TML function in rice were unsuccessful because transgene expression was silenced, suggesting that precise spatial and temporal regulation of *TML* expression is essential during the regeneration of shoot tissue from callus. Given that transcriptome analysis demonstrated altered profiles of genes associated with cytokinin and auxin signaling in loss of function maize mutants, the necessity for tight regulation of *TML* gene expression could be an indirect consequence of hormonal inbalances as opposed to ectopic activity of a specific downstream target. Importantly, however, loss of function mutants in rice display increased vascular and bundle sheath cell occupancy in the leaf. Collectively this work provides an understanding of how vein rank is specified in grass leaves and a first step towards an anatomical chassis for C_4_ engineering in rice.
