## Supplementary material for "THE WIP6 TRANSCRIPTION FACTOR *TOO MANY LATERALS* SPECIFIES VEIN TYPE IN C_4_ AND C_3_ GRASS LEAVES": File S9

### Sheet: Kranz & Vascular marker genes
Gene_name	v4.Gene.Model.ID	v5.Gene.Model.ID	v3.Gene.Model.ID	Gene.Symbol	Gene_name(MaizeGDB)	Full.Name	Source	transcriptName	WT_TPM	MT_TPM	baseMean	log2FoldChange	log2FoldChange_MT	lfcSE	stat	pvalue	padj
ZmTML1	Zm00001d020037	Zm00001eb309530	GRMZM2G150011	dot5	ZmDOT5	defectively organized tributaries5	Gene Model - MaizeGDB	Zm00001d020037_T001	4.7699	2.19818	55.1255	1.62281	-1.62281	0.255248	6.35776	2.05e-10	3.5e-08
ZmTML2	Zm00001d005566	NA	NA	NA		NA	NA	Zm00001d005566_T001	1.11022	1.08399	NA	NA	NA	NA	NA	NA	NA
ZmSCR1	Zm00001d052380	Zm00001eb195650	GRMZM2G131516	scro1	ZmSCRO1	scarecrow1	Gene Model - MaizeGDB	Zm00001d052380_T001	40.4154	41.8531	NA	NA	NA	NA	NA	NA	NA
ZmSCR1h	Zm00001d005029	Zm00001eb093670	GRMZM2G015080	gras37	ZmGRAS37	GRAS-transcription factor 37	Gene Model - MaizeGDB	Zm00001d005029_T001	35.988	30.297	753.954	0.885742	-0.885742	0.169109	5.2377	1.63e-07	1.22e-05
ZmSCR2a	Zm00001d021826	Zm00001eb324600	GRMZM2G106548	gras54	ZmGRAS54	GRAS-transcription factor 54	Gene Model - MaizeGDB	Zm00001d021826_T001	4.16028	4.41665	NA	NA	NA	NA	NA	NA	NA
ZmSCR2b	Zm00001d021824	Zm00001eb324600	GRMZM2G106548	gras54	ZmGRAS54	GRAS-transcription factor 54	Gene Model - MaizeGDB	Zm00001d021824_T001	0	0	NA	NA	NA	NA	NA	NA	NA
ZmSCR2b	Zm00001d021824	Zm00001eb324600	GRMZM2G106548	gras54	ZmGRAS54	GRAS-transcription factor 54	Gene Model - MaizeGDB	Zm00001d021824_T002	0.276637	0.180118	NA	NA	NA	NA	NA	NA	NA
ZmSHR1	Zm00001d029607	Zm00001eb020850	GRMZM2G132794	gras58	ZmGRAS58	GRAS-transcription factor 58	Gene Model - MaizeGDB	Zm00001d029607_T001	6.82908	7.69776	NA	NA	NA	NA	NA	NA	NA
ZmSHR2	Zm00001d021973	Zm00001eb326020	GRMZM2G172657	gras19	ZmGRAS19	GRAS-transcription factor 19	Gene Model - MaizeGDB	Zm00001d021973_T001	8.25141	9.78425	NA	NA	NA	NA	NA	NA	NA
ZmSHR2h	Zm00001d006721	Zm00001eb108090	GRMZM2G019060	gras85	ZmGRAS85	GRAS-transcription factor 85	Gene Model - MaizeGDB	Zm00001d006721_T001	0.272956	0.427893	NA	NA	NA	NA	NA	NA	NA
ZmNKD1	Zm00001d002654	Zm00001eb073830	GRMZM2G129261	nkd1	ZmNKD1	naked endosperm1	Gene Model - MaizeGDB	Zm00001d002654_T001	0	0	NA	NA	NA	NA	NA	NA	NA
ZmNKD1	Zm00001d002654	Zm00001eb073830	GRMZM2G129261	nkd1	ZmNKD1	naked endosperm1	Gene Model - MaizeGDB	Zm00001d002654_T002	10.2944	6.76529	NA	NA	NA	NA	NA	NA	NA
ZmNKD1	Zm00001d002654	Zm00001eb073830	GRMZM2G129261	nkd1	ZmNKD1	naked endosperm1	Gene Model - MaizeGDB	Zm00001d002654_T003	0	0	NA	NA	NA	NA	NA	NA	NA
ZmNKD1	Zm00001d002654	Zm00001eb073830	GRMZM2G129261	nkd1	ZmNKD1	naked endosperm1	Gene Model - MaizeGDB	Zm00001d002654_T004	0	0	NA	NA	NA	NA	NA	NA	NA
ZmNKD1	Zm00001d002654	Zm00001eb073830	GRMZM2G129261	nkd1	ZmNKD1	naked endosperm1	Gene Model - MaizeGDB	Zm00001d002654_T005	0	0.0534266	NA	NA	NA	NA	NA	NA	NA
ZmNKD1	Zm00001d002654	Zm00001eb073830	GRMZM2G129261	nkd1	ZmNKD1	naked endosperm1	Gene Model - MaizeGDB	Zm00001d002654_T006	0	0	NA	NA	NA	NA	NA	NA	NA
ZmNKD1	Zm00001d002654	Zm00001eb073830	GRMZM2G129261	nkd1	ZmNKD1	naked endosperm1	Gene Model - MaizeGDB	Zm00001d002654_T007	0.323651	0.729487	NA	NA	NA	NA	NA	NA	NA
ZmNKD1	Zm00001d002654	Zm00001eb073830	GRMZM2G129261	nkd1	ZmNKD1	naked endosperm1	Gene Model - MaizeGDB	Zm00001d002654_T008	0	0	NA	NA	NA	NA	NA	NA	NA
ZmNKD1	Zm00001d002654	Zm00001eb073830	GRMZM2G129261	nkd1	ZmNKD1	naked endosperm1	Gene Model - MaizeGDB	Zm00001d002654_T009	0.0730517	0.0114985	NA	NA	NA	NA	NA	NA	NA
ZmNKD1	Zm00001d002654	Zm00001eb073830	GRMZM2G129261	nkd1	ZmNKD1	naked endosperm1	Gene Model - MaizeGDB	Zm00001d002654_T010	0	0	NA	NA	NA	NA	NA	NA	NA
ZmNKD1	Zm00001d002654	Zm00001eb073830	GRMZM2G129261	nkd1	ZmNKD1	naked endosperm1	Gene Model - MaizeGDB	Zm00001d002654_T011	0.00949188	0.0532422	NA	NA	NA	NA	NA	NA	NA
ZmNKD1	Zm00001d002654	Zm00001eb073830	GRMZM2G129261	nkd1	ZmNKD1	naked endosperm1	Gene Model - MaizeGDB	Zm00001d002654_T012	0	0	NA	NA	NA	NA	NA	NA	NA
ZmNKD1	Zm00001d002654	Zm00001eb073830	GRMZM2G129261	nkd1	ZmNKD1	naked endosperm1	Gene Model - MaizeGDB	Zm00001d002654_T013	0.674657	2.29358	NA	NA	NA	NA	NA	NA	NA
ZmNKD1	Zm00001d002654	Zm00001eb073830	GRMZM2G129261	nkd1	ZmNKD1	naked endosperm1	Gene Model - MaizeGDB	Zm00001d002654_T014	0	0.0453764	NA	NA	NA	NA	NA	NA	NA
ZmNKD1	Zm00001d002654	Zm00001eb073830	GRMZM2G129261	nkd1	ZmNKD1	naked endosperm1	Gene Model - MaizeGDB	Zm00001d002654_T015	0.256499	0.183007	NA	NA	NA	NA	NA	NA	NA
ZmNKD1	Zm00001d002654	Zm00001eb073830	GRMZM2G129261	nkd1	ZmNKD1	naked endosperm1	Gene Model - MaizeGDB	Zm00001d002654_T016	0	0	NA	NA	NA	NA	NA	NA	NA
ZmNKD1	Zm00001d002654	Zm00001eb073830	GRMZM2G129261	nkd1	ZmNKD1	naked endosperm1	Gene Model - MaizeGDB	Zm00001d002654_T017	0	0	NA	NA	NA	NA	NA	NA	NA
ZmNKD1	Zm00001d002654	Zm00001eb073830	GRMZM2G129261	nkd1	ZmNKD1	naked endosperm1	Gene Model - MaizeGDB	Zm00001d002654_T018	0	0	NA	NA	NA	NA	NA	NA	NA
ZmNKD1	Zm00001d002654	Zm00001eb073830	GRMZM2G129261	nkd1	ZmNKD1	naked endosperm1	Gene Model - MaizeGDB	Zm00001d002654_T019	0	0	NA	NA	NA	NA	NA	NA	NA
ZmNKD1	Zm00001d002654	Zm00001eb073830	GRMZM2G129261	nkd1	ZmNKD1	naked endosperm1	Gene Model - MaizeGDB	Zm00001d002654_T020	0.0631556	0.0789224	NA	NA	NA	NA	NA	NA	NA
ZmNKD1	Zm00001d002654	Zm00001eb073830	GRMZM2G129261	nkd1	ZmNKD1	naked endosperm1	Gene Model - MaizeGDB	Zm00001d002654_T021	0	0	NA	NA	NA	NA	NA	NA	NA
ZmNKD1	Zm00001d002654	Zm00001eb073830	GRMZM2G129261	nkd1	ZmNKD1	naked endosperm1	Gene Model - MaizeGDB	Zm00001d002654_T022	0	0.258338	NA	NA	NA	NA	NA	NA	NA
ZmNKD1	Zm00001d002654	Zm00001eb073830	GRMZM2G129261	nkd1	ZmNKD1	naked endosperm1	Gene Model - MaizeGDB	Zm00001d002654_T023	0.123311	0.0588721	NA	NA	NA	NA	NA	NA	NA
ZmNKD1	Zm00001d002654	Zm00001eb073830	GRMZM2G129261	nkd1	ZmNKD1	naked endosperm1	Gene Model - MaizeGDB	Zm00001d002654_T024	17.1243	15.3735	NA	NA	NA	NA	NA	NA	NA
ZmNKD1	Zm00001d002654	Zm00001eb073830	GRMZM2G129261	nkd1	ZmNKD1	naked endosperm1	Gene Model - MaizeGDB	Zm00001d002654_T025	0	0	NA	NA	NA	NA	NA	NA	NA
ZmNKD1	Zm00001d002654	Zm00001eb073830	GRMZM2G129261	nkd1	ZmNKD1	naked endosperm1	Gene Model - MaizeGDB	Zm00001d002654_T026	0	0.043956	NA	NA	NA	NA	NA	NA	NA
ZmNKD2	Zm00001d026113	Zm00001eb428940	GRMZM5G884137	nkd2	ZmNKD2	naked endosperm2	Gene Model - MaizeGDB	Zm00001d026113_T001	0	0	115.465	1.07693	-1.07693	0.363583	2.962	0.00305649	0.0314775
ZmNKD2	Zm00001d026113	Zm00001eb428940	GRMZM5G884137	nkd2	ZmNKD2	naked endosperm2	Gene Model - MaizeGDB	Zm00001d026113_T002	0	0	115.465	1.07693	-1.07693	0.363583	2.962	0.00305649	0.0314775
ZmNKD2	Zm00001d026113	Zm00001eb428940	GRMZM5G884137	nkd2	ZmNKD2	naked endosperm2	Gene Model - MaizeGDB	Zm00001d026113_T003	0	0	115.465	1.07693	-1.07693	0.363583	2.962	0.00305649	0.0314775
ZmNKD2	Zm00001d026113	Zm00001eb428940	GRMZM5G884137	nkd2	ZmNKD2	naked endosperm2	Gene Model - MaizeGDB	Zm00001d026113_T004	0	0	115.465	1.07693	-1.07693	0.363583	2.962	0.00305649	0.0314775
ZmNKD2	Zm00001d026113	Zm00001eb428940	GRMZM5G884137	nkd2	ZmNKD2	naked endosperm2	Gene Model - MaizeGDB	Zm00001d026113_T005	2.68598	2.29834	115.465	1.07693	-1.07693	0.363583	2.962	0.00305649	0.0314775
ZmNKD2	Zm00001d026113	Zm00001eb428940	GRMZM5G884137	nkd2	ZmNKD2	naked endosperm2	Gene Model - MaizeGDB	Zm00001d026113_T006	0	0	115.465	1.07693	-1.07693	0.363583	2.962	0.00305649	0.0314775
ZmNKD2	Zm00001d026113	Zm00001eb428940	GRMZM5G884137	nkd2	ZmNKD2	naked endosperm2	Gene Model - MaizeGDB	Zm00001d026113_T007	0	0	115.465	1.07693	-1.07693	0.363583	2.962	0.00305649	0.0314775
ZmNKD2	Zm00001d026113	Zm00001eb428940	GRMZM5G884137	nkd2	ZmNKD2	naked endosperm2	Gene Model - MaizeGDB	Zm00001d026113_T008	0	0	115.465	1.07693	-1.07693	0.363583	2.962	0.00305649	0.0314775
ZmNKD2	Zm00001d026113	Zm00001eb428940	GRMZM5G884137	nkd2	ZmNKD2	naked endosperm2	Gene Model - MaizeGDB	Zm00001d026113_T009	0.100807	0.00644175	115.465	1.07693	-1.07693	0.363583	2.962	0.00305649	0.0314775
ZmNKD2	Zm00001d026113	Zm00001eb428940	GRMZM5G884137	nkd2	ZmNKD2	naked endosperm2	Gene Model - MaizeGDB	Zm00001d026113_T010	0	0	115.465	1.07693	-1.07693	0.363583	2.962	0.00305649	0.0314775
ZmNKD2	Zm00001d026113	Zm00001eb428940	GRMZM5G884137	nkd2	ZmNKD2	naked endosperm2	Gene Model - MaizeGDB	Zm00001d026113_T011	0	0	115.465	1.07693	-1.07693	0.363583	2.962	0.00305649	0.0314775
ZmNKD2	Zm00001d026113	Zm00001eb428940	GRMZM5G884137	nkd2	ZmNKD2	naked endosperm2	Gene Model - MaizeGDB	Zm00001d026113_T012	0	0	115.465	1.07693	-1.07693	0.363583	2.962	0.00305649	0.0314775
ZmNKD2	Zm00001d026113	Zm00001eb428940	GRMZM5G884137	nkd2	ZmNKD2	naked endosperm2	Gene Model - MaizeGDB	Zm00001d026113_T013	0.160755	0.208249	115.465	1.07693	-1.07693	0.363583	2.962	0.00305649	0.0314775
ZmNKD2	Zm00001d026113	Zm00001eb428940	GRMZM5G884137	nkd2	ZmNKD2	naked endosperm2	Gene Model - MaizeGDB	Zm00001d026113_T014	0	0	115.465	1.07693	-1.07693	0.363583	2.962	0.00305649	0.0314775
ZmNKD2	Zm00001d026113	Zm00001eb428940	GRMZM5G884137	nkd2	ZmNKD2	naked endosperm2	Gene Model - MaizeGDB	Zm00001d026113_T015	0.127655	0	115.465	1.07693	-1.07693	0.363583	2.962	0.00305649	0.0314775
ZmNKD2	Zm00001d026113	Zm00001eb428940	GRMZM5G884137	nkd2	ZmNKD2	naked endosperm2	Gene Model - MaizeGDB	Zm00001d026113_T016	0	0	115.465	1.07693	-1.07693	0.363583	2.962	0.00305649	0.0314775
ZmNKD2	Zm00001d026113	Zm00001eb428940	GRMZM5G884137	nkd2	ZmNKD2	naked endosperm2	Gene Model - MaizeGDB	Zm00001d026113_T017	5.02456	3.82053	115.465	1.07693	-1.07693	0.363583	2.962	0.00305649	0.0314775
ZmNKD2	Zm00001d026113	Zm00001eb428940	GRMZM5G884137	nkd2	ZmNKD2	naked endosperm2	Gene Model - MaizeGDB	Zm00001d026113_T018	0	0	115.465	1.07693	-1.07693	0.363583	2.962	0.00305649	0.0314775
ZmHB52 (ATHB8)	Zm00001d008869	Zm00001eb337970	AC187157.4_FG005	hb52	ZmHB52	Homeobox-transcription factor 52	Gene Model - MaizeGDB	Zm00001d008869_T001	2.05309	4.01422	126.9	-0.731849	0.731849	0.183364	-3.99124	6.57e-05	0.00174331
ZmHOX1 (OsHOX1)	Zm00001d029934	Zm00001eb023620	GRMZM2G148074	hb78	ZmHB78	Homeobox-transcription factor 78	Gene Model - MaizeGDB	Zm00001d029934_T001	0.125635	0	NA	NA	NA	NA	NA	NA	NA
ZmHOX1 (OsHOX1)	Zm00001d029934	Zm00001eb023620	GRMZM2G148074	hb78	ZmHB78	Homeobox-transcription factor 78	Gene Model - MaizeGDB	Zm00001d029934_T002	2.10863	2.53488	NA	NA	NA	NA	NA	NA	NA
