## Supplementary material for "THE WIP6 TRANSCRIPTION FACTOR *TOO MANY LATERALS* SPECIFIES VEIN TYPE IN C_4_ AND C_3_ GRASS LEAVES": File S10

### Sheet: Cytokinin associated genes
Step	Protein Type	Full Name	Gene Name (MaizeGDB)	Gene Symbol	v4.Gene.Model.ID	Source
Cytokinin biosynthesis	RING-type E3 ubiquitin transferase	Putative E3 ubiquitin-protein ligase LOG2	Zm00001d028475	Zm00001d028475	Zm00001d028475	Panther
Cytokinin biosynthesis	RING-type E3 ubiquitin transferase	Homeobox-transcription factor 27	ZmHB27	hb27	Zm00001d015671	Panther
Cytokinin biosynthesis	Cytokinin riboside 5'-monophosphate phosphoribohydrolase	Cytokinin riboside 5'-monophosphate phosphoribohydrolase	LOC103646208	LOC103646208	Zm00001d003013	Panther
Cytokinin biosynthesis	Cytokinin riboside 5'-monophosphate phosphoribohydrolase	Cytokinin riboside 5'-monophosphate phosphoribohydrolase	IDP7976	IDP7976	Zm00001d029127	Panther
Cytokinin biosynthesis	Cytokinin riboside 5'-monophosphate phosphoribohydrolase	Cytokinin riboside 5'-monophosphate phosphoribohydrolase	LOC100275503	LOC100275503	Zm00001d043692	Panther
Cytokinin biosynthesis	Cytokinin riboside 5'-monophosphate phosphoribohydrolase	Cytokinin riboside 5'-monophosphate phosphoribohydrolase	LOC100191347	LOC100191347	Zm00001d011246	Panther
Cytokinin biosynthesis	Cytokinin riboside 5'-monophosphate phosphoribohydrolase LOG7, carboxy-lyase	LONELY GUY 7 ortholog	ZmLOG7	log7	Zm00001d039174	Panther
Cytokinin biosynthesis	Cytokinin riboside 5'-monophosphate phosphoribohydrolase	Cytokinin riboside 5'-monophosphate phosphoribohydrolase	LOC100272861	LOC100272861	Zm00001d021450	Panther
Cytokinin biosynthesis	Cytokinin riboside 5'-monophosphate phosphoribohydrolase	Cytokinin riboside 5'-monophosphate phosphoribohydrolase	AY112283	AY112283	Zm00001d033605	Panther
Cytokinin biosynthesis	Cytokinin riboside 5'-monophosphate phosphoribohydrolase	Cytokinin riboside 5'-monophosphate phosphoribohydrolase	cl22647_1a	cl22647_1a	Zm00001d033111	Panther
Cytokinin biosynthesis	Cytokinin riboside 5'-monophosphate phosphoribohydrolase	Cytokinin riboside 5'-monophosphate phosphoribohydrolase	umc1296	umc1296	Zm00001d038862	Panther
Cytokinin biosynthesis	Cytokinin riboside 5'-monophosphate phosphoribohydrolase	Cytokinin riboside 5'-monophosphate phosphoribohydrolase	LOC100383171	LOC100383171	Zm00001d014016	Panther
Cytokinin biosynthesis	Cytokinin riboside 5'-monophosphate phosphoribohydrolase	Cytokinin riboside 5'-monophosphate phosphoribohydrolase	GRMZM2G059392	GRMZM2G059392	Zm00001d044327	Panther
Cytokinin biosynthesis	Cytokinin riboside 5'-monophosphate phosphoribohydrolase	Cytokinin riboside 5'-monophosphate phosphoribohydrolase	LOC100384413	LOC100384413	Zm00001d025868	Panther
Cytokinin biosynthesis	Cytokinin hydroxylase	Cytokinin hydroxylase	LOC103649140	LOC103649140	Zm00001d005729	Panther
Cytokinin biosynthesis	Isopentenyl transferase	Isopentenyl transferase 1	ZmIPT1	ipt1	Zm00001d041982	MaizeGDB
Cytokinin biosynthesis	Isopentenyl transferase	isopentenyl transferase2, cytokinin synthase	ZmIPT2	ipt2	Zm00001d003869	Panther
Cytokinin biosynthesis	Isopentenyl transferase	Isopentenyl transferase 3	ZmIPT3	ipt3	Zm00001d011618	MaizeGDB
Cytokinin biosynthesis	Isopentenyl transferase	Isopentenyl transferase3B	ZmIPT3B	ipt3B	Zm00001d043812	AmiGo
Cytokinin biosynthesis	Isopentenyl transferase	Isopentenyl transferase4	ZmIPT4	ipt4	Zm00001d019171	Panther
Cytokinin biosynthesis	Isopentenyl transferase	Isopentenyl transferase 5	ZmIPT5	ipt5	Zm00001d013021	MaizeGDB
Cytokinin biosynthesis	Isopentenyl transferase	Isopentenyl transferase6	ZmIPT6	ipt6	Zm00001d034584	AmiGo
Cytokinin biosynthesis	Isopentenyl transferase	Isopentenyl transferase7	ZmIPT7	ipt7	Zm00001d040810	Panther
Cytokinin biosynthesis	Isopentenyl transferase	Isopentenyl transferase8	ZmIPT8	ipt8	Zm00001d038921	AmiGo
Cytokinin biosynthesis	Isopentenyl transferase	Isopentenyl transferase9	ZmIPT9	ipt9	Zm00001d005239	AmiGo
Cytokinin biosynthesis	Isopentenyl transferase	Isopentenyl transferase10	ZmIPT10	ipt10	Zm00001d036339	AmiGo
Cytokinin biosynthesis	Cytokinin hydroxylase	Cytokinin hydroxylase	GRMZM2G076936	GRMZM2G076936	Zm00001d050371	Panther
Cytokinin biosynthesis	Cytokinin hydroxylase	Cytokinin hydroxylase	Zm.020418	Zm.020418	Zm00001d020418	Panther
Cytokinin biosynthesis	Uncharacterized protein	Uncharacterized protein	umc1713	umc1713	Zm00001d020820	UniProt GO search
Cytokinin biosynthesis	Uncharacterized protein	Uncharacterized protein	Zm00001d025148	Zm00001d025148	Zm00001d025148	UniProt GO search
Cytokinin transport efflux	ABC transporter G family member 14	ABC transporter G family member 14	Zm00001d024497	Zm00001d024497	Zm00001d024497	Panther
Cytokinin transport efflux	ABC transporter G family member 40	ABC transporter G family member 40	Zm00001d044442	Zm00001d044442	Zm00001d044442	UniProt GO search
Cytokinin transport influx	Putative purine permease 11	probable purine permease 11	IDP4960	IDP4960	Zm00001d026042	Paper
Cytokinin transport influx	Purine permease 3	Purine permease 3	Zm00001d005935	Zm00001d005935	Zm00001d005935	Paper
Cytokinin transport influx	Probable purine permease	Purine permease 3	umc2609	umc2609	Zm00001d005934	Paper
Cytokinin transport influx	Probable purine permease	Probable purine permease	Zm00001d005933	Zm00001d005933	Zm00001d005933	UniProt GO search
Cytokinin transport influx	Probable purine permease	Probable purine permease	Zm00001d006327	Zm00001d006327	Zm00001d006327	UniProt GO search
Cytokinin transport influx	Probable purine permease	Probable purine permease	Zm00001d011603	Zm00001d011603	Zm00001d011603	Paper
Cytokinin transport influx	Putative purine permease 11	ATPUP11	IDP4960	IDP4960	Zm00001d026042	Paper
Cytokinin perception signal transduction	Histidine-containing phosphotransfer protein	Histidine-containing phosphotransfer protein 4	Zm00001d010791	Zm00001d010791	Zm00001d010791	AmiGo
Cytokinin perception signal transduction	Putative histidine kinase family protein	Putative histidine kinase family protein	AY107140	AY107140	Zm00001d012005	Panther
Cytokinin perception signal transduction	Histidine kinase CKI1	Histidine kinase CKI1	Zm00001d012994	Zm00001d012994	Zm00001d012994	Panther
Cytokinin perception signal transduction	Histidine kinase CKI1	Histidine kinase CKI1	Zm00001d035846	Zm00001d035846	Zm00001d035846	Panther
Cytokinin perception signal transduction	Histidine kinase 1	hairy sheath frayed1	ZmHSF1	hsf1	Zm00001d017977	Panther
Cytokinin perception signal transduction	Histidine kinase 2	Histidine kinase 2	ZmHK2	hk2	Zm00001d042312	Panther
Cytokinin perception signal transduction	Histidine kinase3, ZmHK3a	Histidine kinase 3	ZmHK3	hk3	Zm00001d014297	Panther
Cytokinin perception signal transduction	Histidine kinase 4	Histidine kinase 4	si707070e06a	si707070e06a	Zm00001d013412	Panther
Cytokinin perception signal transduction	Histidine kinase 4	Histidine kinase 4	ZmHK4	hk4	Zm00001d033786	Panther
Cytokinin perception signal transduction	Histidine kinase 4	Histidine kinase 4	Zm00001d023818	Zm00001d023818	Zm00001d023818	Panther
Cytokinin perception signal transduction	Histidine kinase 5	Histidine kinase 5	ZmHK5	hk5	Zm00001d046928	Panther
Cytokinin perception signal transduction	Histidine kinase 5	Histidine kinase 5	Zm00001d036704	Zm00001d036704	Zm00001d036704	Panther
Cytokinin perception signal transduction	Histidine kinase 6	Histidine kinase 6	ZmHK6	hk6	Zm00001d051812	Panther
Cytokinin perception signal transduction	Putative histidine kinase family protein	Putative histidine kinase family protein	Zm00001d026508	Zm00001d026508	Zm00001d026508	Panther
Cytokinin perception signal transduction	Histidine kinase-DNA gyrase B-and HSP90-like ATPase family protein	Histidine kinase-DNA gyrase B-and HSP90-like ATPase family protein	umc1862	umc1862	Zm00001d034510	Panther
Cytokinin perception signal transduction	Histidine-containing phosphotransfer protein	Histidine-containing phosphotransfer protein 1	ZmHP1	hp1	Zm00001d031961	AmiGo
Cytokinin perception signal transduction	Histidine-containing phosphotransfer protein	Histidine-containing phosphotransfer protein 2	ZmHP2	hp2	Zm00001d005344	UniProt GO search
Cytokinin perception signal transduction	Histidine-containing phosphotransfer protein	Histidine-containing phosphotransfer protein 3	ZmHP3	hp3	Zm00001d049952	AmiGo
Cytokinin perception signal transduction	Histidine-containing phosphotransfer protein	Histidine-containing phosphotransfer protein 4	IDP7859	IDP7859	Zm00001d037694	AmiGo
Cytokinin perception signal transduction	Histidine-containing phosphotransfer protein	Histidine-containing phosphotransfer protein 4	Zm00001d043505	Zm00001d043505	Zm00001d043505	AmiGo
Cytokinin perception signal transduction	Phytochrome	phytochromeA2	ZmPHYA2	phyA2	Zm00001d013402	Panther
Cytokinin perception signal transduction	Phytochrome B	Phytochrome B	Zm00001d024238	Zm00001d024238	Zm00001d024238	Panther
Cytokinin perception signal transduction	Phytochrome	phytochromeB1	ZmPHYB1	phyB1	Zm00001d028905	Panther
Cytokinin perception signal transduction	Phytochrome	phytochromeB2	ZmPHYB2	phyB2	Zm00001d047632	Panther
Cytokinin perception signal transduction	Phytochrome	phytochromeC1	ZmPHYC1	phyC1	Zm00001d034038	Panther
Cytokinin perception signal transduction	Phytochrome	Phytochrome C2	ZmPHYC2	phyC2	Zm00001d013262	Panther
Cytokinin regulation/conjugation	Cis-zeatin O-glucosyltransferase 1	Cis-zeatin O-glucosyltransferase 1	ZmCZOG1	czog1	GRMZM2G168474	AmiGo
Cytokinin regulation/conjugation	Cis-zeatin O-glucosyltransferase 2	Cis-zeatin O-glucosyltransferase 2	ZmCZOG2	czog2	Zm00001d012335	AmiGo
Cytokinin regulation/conjugation	Cytokinin-O-glucosyltransferase 1	Cytokinin-O-glucosyltransferase 1	GRMZM2G035755	GRMZM2G035755	Zm00001d002984	Panther
Cytokinin regulation/conjugation	Cytokinin-O-glucosyltransferase 1	Cytokinin-O-glucosyltransferase 1	LOC100283389	LOC100283389	Zm00001d033988	Panther
Cytokinin regulation/conjugation	Cytokinin-O-glucosyltransferase 1	Cytokinin-O-glucosyltransferase 1	LOC100281803	LOC100281803	Zm00001d039644	Panther
Cytokinin regulation/conjugation	Cytokinin-O-glucosyltransferase 1	Cytokinin-O-glucosyltransferase 1	LOC100285624	LOC100285624	Zm00001d049282	Panther
Cytokinin regulation/conjugation	Cytokinin-N-glucosyltransferase 1	uridinediphosphate-dependent glycosyltransferase9250	ZmUGT9250	ugt9250	Zm00001d019250	Panther
Cytokinin regulation/conjugation	Cytokinin-O-glucosyltransferase 2	Cytokinin-O-glucosyltransferase 2	LOC109944057	LOC109944057	Zm00001d006043	Panther
Cytokinin regulation/conjugation	Cytokinin-O-glucosyltransferase 2	Cytokinin-O-glucosyltransferase 2	LOC100277159	LOC100277159	Zm00001d032297	Panther
Cytokinin regulation/conjugation	Cytokinin-O-glucosyltransferase 3	Cytokinin-O-glucosyltransferase 3	Zm00001d015390	Zm00001d015390	Zm00001d015390	Panther
Cytokinin regulation/conjugation	Cytokinin-O-glucosyltransferase 3	Cytokinin-O-glucosyltransferase 3	LOC100285839	LOC100285839	Zm00001d025886	Panther
Cytokinin regulation/conjugation	UDP-glycosyltransferase 76C1	UDP-glycosyltransferase 76C1	GRMZM5G892627	GRMZM5G892627	Zm00001d019259	Panther
Cytokinin regulation/conjugation	UDP-glycosyltransferase 76C1	UDP-flavonol-glycosyltransferase2, trans-zeatin UDP glycosyltransferase	ZmUFTG2	ufgt2	Zm00001d019256	MaizeGDB
Cytokinin regulation/conjugation	Glycosyltransferase	UDP-flavone-glycosyltransferase 3	ZmUFTG3	ufgt3	Zm00001d045254	MaizeGDB
Cytokinin regulation/conjugation	Glycosyltransferase	UDP-flavonol-glycosyltransferase 4	ZmUFTG4	ufgt4	Zm00001d052492	MaizeGDB
Cytokinin regulation/conjugation	Cytokinin dehydrogenase	Cytokinin oxidase 1	ZmCKO1	cko1	Zm00001d039520	MaizeGDB
Cytokinin regulation/conjugation	Cytokinin dehydrogenase	cytokinin oxidase 2	ZmCKO2	cko2	Zm00001d042148	MaizeGDB
Cytokinin regulation/conjugation	Cytokinin dehydrogenase	Cytokinin oxidase 3	ZmCKO3	cko3	Zm00001d011890	MaizeGDB
Cytokinin regulation/conjugation	Cytokinin dehydrogenase	Cytokinin oxidase 4	ZmCKO4	cko4	Zm00001d043293	Panther, MaizeGDB
Cytokinin regulation/conjugation	Cytokinin dehydrogenase	Cytokinin oxidase 4b	ZmCKO4B	cko4b	Zm00001d012641	MaizeGDB
Cytokinin regulation/conjugation	Cytokinin dehydrogenase	Cytokinin oxidase 5	ZmCKO5	cko5	Zm00001d008862	MaizeGDB
Cytokinin regulation/conjugation	Cytokinin dehydrogenase 6	Cytokinin dehydrogenase 6	Zm00001d006529	Zm00001d006529	Zm00001d006529	Panther
Cytokinin regulation/conjugation	Cytokinin dehydrogenase 6	Cytokinin dehydrogenase 6	Zm00001d015950	Zm00001d015950	Zm00001d015950	Panther
Cytokinin regulation/conjugation	Cytokinin dehydrogenase 6	Cytokinin dehydrogenase 6	Zm00001d053436	Zm00001d053436	Zm00001d053436	Panther
Cytokinin regulation/conjugation	Cytokinin dehydrogenase	Cytokinin dehydrogenase 6	ZmCKX6	ckx6	Zm00001d032664	Panther
Cytokinin regulation/conjugation	Cytokinin dehydrogenase	Cytokinin oxidase 7	ZmCKX7	ckx7	GRMZM2G114427	MaizeGDB
Cytokinin regulation/conjugation	Cytokinin dehydrogenase	Cytokinin oxidase 8	ZmCKX8	ckx8	Zm00001d053578	Panther
Cytokinin regulation/conjugation	Cytokinin dehydrogenase	Cytokinin oxidase 8b	ZmCKX8B	ckx8b	Zm00001d053579	Panther
Cytokinin regulation/conjugation	Cytokinin dehydrogenase	Cytokinin oxidase 9	ZmCKX9	ckx9	Zm00001d046356	MaizeGDB
Cytokinin regulation/conjugation	Cytokinin dehydrogenase	Cytokinin oxidase 10	ZmCKX10	ckx10	Zm00001d032046	Panther
Cytokinin regulation/conjugation	Cytokinin dehydrogenase	Cytokinin oxidase 11	ZmCKX11	ckx11	Zm00001d025885	Panther
Cytokinin regulation/conjugation	Cytokinin dehydrogenase	Cytokinin oxidase 12	ZmCKX12	ckx12	Zm00001d002989	Panther
Cytokinin response regulation	Response regulator	Aberrant phyllotaxy1	ZmABPH1	abph1	Zm00001d002982	UniProt GO search
Cytokinin response regulation	Orphans transcription factor	Transfer cell response regulator1	ZmTCRR1	tcrr1	Zm00001d050200	UniProt GO search
Cytokinin response regulation	C2C2-GATA transcription factor	C2C2-GATA-transcription factor 15	ZmGATA15	gata15	Zm00001d016361	Panther
Cytokinin response regulation	Chaperone protein ClpC1 chloroplastic	Cytokinin inducible protease 1	ZmCIP1	cip1	Zm00001d024009	MaizeGDB
Cytokinin response regulation	UDP-glucosyltransferase	Cytokinin N-glucosyl transferase1	ZmCNGT1	cngt1	Zm00001d019265	MaizeGDB
Cytokinin response regulation	Two-component response regulator	ARR-B-transcription factor 1	ZmARR1	arr1	Zm00001d048046	AmiGo
Cytokinin response regulation	Two-component response regulator	ARR-B-transcription factor 2	ZmARR2	arr2	Zm00001d045112	UniProt GO search
Cytokinin response regulation	Two-component response regulator	ARR-B-transcription factor 6	ZmARR6	arr6	Zm00001d042463	AmiGo
Cytokinin response regulation	Cytokinin response regulator1	Cytokinin response regulator 1	ZmCRR1	crr1	Zm00001d001865	AmiGo
Cytokinin response regulation	Cytokinin response regulator 2	Cytokinin response regulator 2	ZmCRR2	crr2	Zm00001d026594	AmiGo
Cytokinin response regulation	Two-component response regulator ARR9	Cytokinin response regulator 4	ZmCRR4	crr4	Zm00001d011849	AmiGo
Cytokinin response regulation	beta-galactosidase, Glycoside hydrolase family 2 protein	Cytokinin response regulator 5	ZmCRR5	crr5	Zm00001d042066	AmiGo
Cytokinin response regulation	Two-component response regulator ARR16	Cytokinin response regulator 7	ZmCRR7	crr7	Zm00001d050768	AmiGo
Cytokinin response regulation	Two-component response regulator	Cytokinin response regulator 8	ZmCRR8	crr8	Zm00001d028265	AmiGo
Cytokinin response regulation	Two-component response regulator	ARR-B-transcription factor 8	ZmARR8	arr8	Zm00001d018380	MaizeGDB
Cytokinin response regulation	Two-component response regulator ARR9	Cytokinin response regulator 9	ZmCRR9	crr9	Zm00001d023242	MaizeGDB
Cytokinin response regulation	ARR-B transcription factor, Two-component response regulator ZmRR9	G2-like-transcription factor 24	ZmGLK24	glk24	Zm00001d015521	AmiGo
Cytokinin activated crosstalk	Zinc finger protein 6	Zinc finger protein 6	Zm00001d039977	Zm00001d039977	Zm00001d039977	AmiGo
Cytokinin activated crosstalk	Zinc finger protein 6	Zinc finger protein 6	Zm00001d045738	Zm00001d045738	Zm00001d045738	AmiGo
Cytokinin activated crosstalk	Zinc finger protein 6	Zinc finger protein 6	Zm00001d008562	Zm00001d008562	Zm00001d008562	AmiGo
Cytokinin activated	Pathogenesis-related protein 10	Pathogenesis-related protein 7	ZmPRP7	prp7	Zm00001d028815	AmiGo
Cytokinin activated	Phosphoenolpyruvate carboxylase	Phosphoenolpyruvate carboxylase 1	ZmPEP1	pep1	Zm00001d046170	AmiGo
Cytokinin activated	Pathogenesis-related protein 10	Dark response gene 6	ZmDRG6	drg6	Zm00001d028814	AmiGo
Cytokinin activated	Probable UDP-N-acetylglucosamine--peptide N-acetylglucosaminyltransferase SPINDLY	Probable UDP-N-acetylglucosamine--peptide N-acetylglucosaminyltransferase SPINDLY	pco141552	pco141552	Zm00001d031938	UniProt GO search
Cytokinin activated	Uncharacterized protein	Uncharacterized protein	umc1200	umc1200	Zm00001d045112	UniProt GO search
Cytokinin activated	Two-component response regulator ARR16	Orphans transcription factor (Two-component response regulator ARR16)	LOC100217235	LOC100217235	Zm00001d003598	UniProt GO search
Cytokinin activated	PRR59 (Two-component response regulator-like APRR9)	CO CO-LIKE TIMING OF CAB1 protein domain11	ZmCCT11	cct11	Zm00001d004875	UniProt GO search
Cytokinin activated	Two-component response regulator-like APRR9	CO CO-LIKE TIMING OF CAB1 protein domain41	ZmCCT41	cct41	Zm00001d021291	UniProt GO search
Cytokinin activated	Two-component response regulator-like APRR1	Timing of cab expression2	ZmTOC2	toc2	Zm00001d017241	UniProt GO search
Cytokinin activated	Two-component response regulator ORR26	ARR-B-transcription factor 5	ZmARR5	arr5	Zm00001d014723	UniProt GO search
Cytokinin activated	Two-component response regulator	ARR-B-transcription factor 7	ZmARR7	arr7	Zm00001d012128	UniProt GO search
Cytokinin activated	Putative two-component response regulator family protein	ARR-B-transcription factor 4	ZmARR4	arr4	Zm00001d046755	UniProt GO search
Cytokinin activated	Two-component response regulator ARR16	Transfer cell response regulator2	ZmTCRR2	tcrr2	Zm00001d032381	UniProt GO search
Cytokinin activated	OSJNBa0020I02.16-like protein	Orphan 46, OSJNBa0020I02.16-like protein, two-component response regulator ORR29, ZmOrphan46	ZmOrphan46	ZmOrphan46	Zm00001d004102	UniProt GO search
Cytokinin activated	Two-component response regulator-like APRR9	Pseudo-response regulator homolog1	ZmPRRH1	prrh1	Zm00001d006212	UniProt GO search
Cytokinin activated	Two-component response regulator-like APRR3	CO CO-LIKE TIMING OF CAB1 protein domain43	ZmCCT43	cct43	Zm00001d022590	UniProt GO search
Cytokinin activated	Two-component response regulator-like APRR1	ubiquitin mediated degradation of TOC1	Zm00001d003811	Zm00001d003811	Zm00001d003811	UniProt GO search
Cytokinin activated	Ubiquitin carrier protein 7	Ubiquitin carrier protein 7	cl62467_1a	cl62467_1a	Zm00001d005779	UniProt GO search
Cytokinin activated	Two-component response regulator-like APRR3	CO CO-LIKE TIMING OF CAB1 protein domain14	ZmCCT14	cct14	Zm00001d007240	UniProt GO search
Cytokinin activated	Two-component response regulator-like APRR9	Two-component response regulator-like APRR9	Zm00001d016258	Zm00001d016258	Zm00001d016258	UniProt GO search
Cytokinin activated	Two-component response regulator ARR16	Two-component response regulator ARR16	Zm00001d017307	Zm00001d017307	Zm00001d017307	UniProt GO search
Cytokinin activated	Two-component response regulator-like APRR1	Two-component response regulator-like APRR1	Zm00001d018818	Zm00001d018818	Zm00001d018818	UniProt GO search
Cytokinin activated	Two-component response regulator ARR3	Two-component response regulator ARR3	GRMZM2G148056	GRMZM2G148056	Zm00001d019555	UniProt GO search
Cytokinin activated	Two-component response regulator ARR16	Two-component response regulator ARR16	Zm00001d025472	Zm00001d025472	Zm00001d025472	UniProt GO search
Cytokinin activated	Ubiquitin carrier protein 7	Ubiquitin carrier protein 7	Zm00001d029705	Zm00001d029705	Zm00001d029705	UniProt GO search
Cytokinin activated	Two-component response regulator ARR12	G2-like-transcription factor 45	ZmGLK45	glk45	Zm00001d032784	UniProt GO search
Cytokinin activated	Uncharacterized protein	Uncharacterized protein	Zm00001d035845	Zm00001d035845	Zm00001d035845	UniProt GO search
Cytokinin activated	Uncharacterized protein	Uncharacterized protein	Zm00001d036803	Zm00001d036803	Zm00001d036803	UniProt GO search
Cytokinin activated	Two-component response regulator-like APRR1	Two-component response regulator-like APRR1	Zm00001d043140	Zm00001d043140	Zm00001d043140	UniProt GO search
Cytokinin activated	Two-component response regulator-like APRR1	Two-component response regulator-like APRR1	Zm00001d044406	Zm00001d044406	Zm00001d044406	UniProt GO search
Cytokinin activated	PseudoARR-B transcription factor	timing of cab expression1	ZmTOC1	toc1	Zm00001d051114	UniProt GO search
Cytokinin activated	Two-component response regulator-like APRR9	CO CO-LIKE TIMING OF CAB1 protein domain23	ZmCCT3	cct23	Zm00001d052781	UniProt GO search
Cytokinin activated	Two-component response regulator ARR9	Two-component response regulator ARR9	Zm00001d052476	Zm00001d052476	Zm00001d052476	UniProt GO search

### Sheet: DE genes
Step	Full.Name	Gene_Name_MaizeGDB	Gene.Symbol	v3.Gene.Model.ID	v5.Gene.Model.ID	v4.Gene.Model.ID	transcriptName	Protein.Type	WT_TPM	MT_TPM	baseMean	log2FoldChange_WT	log2FoldChange_MT	lfcSE	stat	pvalue	padj
Biosynthesis	Cytokinin riboside 5'-monophosphate phosphoribohydrolase	LOC100272861	LOC100272861	NA	NA	Zm00001d021450	Zm00001d021450_T001	Cytokinin riboside 5'-monophosphate phosphoribohydrolase	3.7164	7.65408	84.5199	-1.19357	1.19357	0.312701	-3.81697	0.000135101	0.00309852
Conjugation	Cytokinin oxidase 4	ZmCKO4	cko4	GRMZM5G817173	Zm00001eb151670	Zm00001d043293	Zm00001d043293_T002	Cytokinin dehydrogenase	2.16047	5.42041	18.5562	-1.45981	1.45981	0.526933	-2.7704	0.00559875	0.0484341
Conjugation	Cytokinin oxidase 11	ZmCKX11	ckx11	GRMZM2G122340	Zm00001eb426890	Zm00001d025885	Zm00001d025885_T001	Cytokinin dehydrogenase	0.0933429	0.343407	4.06105	-4.43463	4.43463	1.01245	-4.38011	1.19e-05	0.000441845
Perception and signal transduction	hairy sheath frayed1	ZmHSF1	hsf1	GRMZM2G151223	Zm00001eb253970	Zm00001d017977	Zm00001d017977_T005	Histidine kinase 1	2.53426	0	76.7068	9.71416	-9.71416	2.0598	4.71608	2.4e-06	0.000119218
Perception and signal transduction	Histidine kinase 5	ZmHK5	hk5	GRMZM2G025579	Zm00001eb389570	Zm00001d046928	Zm00001d046928_T006	Histidine kinase 5	0.540394	0	12.7066	7.12041	-7.12041	1.95729	3.63789	0.000274881	0.00538368
Transport	ABC transporter G family member 40	Zm00001d044442	Zm00001d044442	GRMZM5G874955	Zm00001eb161780	Zm00001d044442	Zm00001d044442_T013	ABC transporter G family member 40	0.495752	0	22.3391	7.93393	-7.93393	1.99931	3.96833	7.24e-05	0.00188319
Activated	ARR-B-transcription factor 4	ZmARR4	arr4	GRMZM2G360523	Zm00001eb388280	Zm00001d046755	Zm00001d046755_T001	Putative two-component response regulator family protein	1.66684	3.1647	94.4332	-1.25926	1.25926	0.221276	-5.6909	1.26e-08	1.33e-06
Activated	Ubiquitin carrier protein 7	cl62467_1a	cl62467_1a	GRMZM2G341405	Zm00001eb099770	Zm00001d005779	Zm00001d005779_T093	Ubiquitin carrier protein 7	0	0.968746	21.4277	-7.85344	7.85344	2.01473	-3.89801	9.7e-05	0.00239391
Activated	Ubiquitin carrier protein 7	cl62467_1a	cl62467_1a	GRMZM2G341405	Zm00001eb099770	Zm00001d005779	Zm00001d005779_T013	Ubiquitin carrier protein 7	0.055972	0	3.53374	5.272	-5.272	1.8663	2.82484	0.00473036	0.0431418
Regulator	C2C2-GATA-transcription factor 15	ZmGATA15	gata15	GRMZM2G031983	Zm00001eb240100	Zm00001d016361	Zm00001d016361_T001	C2C2-GATA transcription factor	7.84839	6.94028	75.1011	1.72823	-1.72823	0.59285	2.91511	0.00355558	0.0350905
Regulator	Cytokinin N-glucosyl transferase1	ZmCNGT1	cngt1	GRMZM2G097030	Zm00001eb304120	Zm00001d019265	Zm00001d019265_T001	UDP-glucosyltransferase	1.19649	0.42758	12.7362	3.21296	-3.21296	1.03883	3.09286	0.00198241	0.0230849
