## Supplementary material for "THE WIP6 TRANSCRIPTION FACTOR *TOO MANY LATERALS* SPECIFIES VEIN TYPE IN C_4_ AND C_3_ GRASS LEAVES": File S11

### Sheet: Auxin associated genes
Step	Protein Type	Full Name	Gene Name (MaizeGDB)	Gene Symbol	Gene Model ID
Biosynthesis	Flavin-containing monooxygenase	sparse inflorescence1	ZmSPI1	spi1	Zm00001d044069
Biosynthesis	Flavin-containing monooxygenase	defective18	ZmYUC1/DE18	de18	Zm00001d023718
Biosynthesis	Flavin-containing monooxygenase	Yucca2 (MaizeGDB)	ZmYUC2	yuc2	Zm00001d025005
Biosynthesis	Flavin-containing monooxygenase	Yucca4	ZmYUC4	yuc4	Zm00001d004467
Biosynthesis	Flavin-containing monooxygenase	Yucca5	ZmYUC5	yuc5	Zm00001d019527
Biosynthesis	Flavin-containing monooxygenase	Yucca6	ZmYUC6	yuc6	Zm00001d008255
Biosynthesis	Flavin-containing monooxygenase	Yucca7	ZmYUC7	yuc7	Zm00001d027759
Biosynthesis	Flavin-containing monooxygenase	Yucca8	ZmYUC8	yuc8	Zm00001d011764
Biosynthesis	Flavin-containing monooxygenase	Yucca11	ZmYUC11	yuc11	Zm00001d041402
Biosynthesis	Flavin-containing monooxygenase	Yucca12	ZmYUC12	yuc12	Zm00001d030871
Biosynthesis	Indole-3-acetaldehyde oxidase	aldehyde oxidase 1	ZmAO1	ao1	Zm00001d034387
Biosynthesis	Indole-3-acetaldehyde oxidase	aldehyde oxidase 2	ZmAO2	ao2	Zm00001d013098
Biosynthesis	Indole-3-pyruvate monooxygenase YUCCA2	Yucca2 (UniProt)	ZmYUC2	yuc2	Zm00001d030975
Biosynthesis	Putative indole-3-pyruvate monooxygenase YUCCA11	Yucca3	ZmYUC3	yuc3	Zm00001d049077
Biosynthesis	TAA transaminotransferases	vanishing tassel 2	ZmVT2	vt2	Zm00001d008700
Biosynthesis	TAA transaminotransferases	tryptophan aminotransferase-related protein 4	ZmTAR4	Zm00001d043650	Zm00001d043650
Biosynthesis	TAA transaminotransferases	tryptophan aminotransferase-related protein 4	ZmTAR4B	Zm00001d043651	Zm00001d043651
Biosynthesis	TAA transaminotransferases	tryptophan aminotransferase related 1	ZmTAR1	tar1	Zm00001d037498
Biosynthesis	TAA transaminotransferases	tryptophan aminotransferase related 3	ZmTAR3	tar3	Zm00001d037674
Biosynthesis	TAA transaminotransferases	tryptophan aminotransferase related 2	ZmTAR2	tar2	Zm00001d039691
Conjugation	IAA-aminoacidhydrolaseILR1	jasmonoyl-l-isoleucine hydrolase5	ZmJIH5	jih5	Zm00001d012887
Conjugation	IAA-aminoacidhydrolaseILR1	IDP8659	IDP8659	IDP8659	Zm00001d015731
Conjugation	IAA-aminoacidhydrolaseILR1	pco098114	pco098114	pco098114	Zm00001d019306
Conjugation	IAA-aminoacidhydrolaseILR1	Zm00001d019311	Zm00001d019311	Zm00001d019311	Zm00001d019311
Conjugation	IAA-aminoacidhydrolaseILR1-like3	IAA-amino acid hydrolase ILR1-like 3	Zm00001d003002	Zm00001d003002	Zm00001d003002
Conjugation	IAA-aminoacidhydrolaseILR1-like4	jasmonoyl-l-isoleucine hydrolase1	ZmJIH1	jih1	Zm00001d044225
Conjugation	IAA-aminoacidhydrolaseILR1-like4	jasmonoyl-l-isoleucine hydrolase2	ZmJIH2	jih2	Zm00001d011687
Conjugation	IAA-aminoacidhydrolaseILR1-like4	jasmonoyl-l-isoleucine hydrolase3	ZmJIH3	jih3	Zm00001d043701
Conjugation	IAA-aminoacidhydrolaseILR1-like6	jasmonoyl-l-isoleucine hydrolase4	ZmJIH4	jih4	Zm00001d014562
Perception and signal transduction	AUX/IAA, transcriptional repession factor family	Auxin-responsive protein	Zm00001d033616	Zm00001d033616	Zm00001d033616
Perception and signal transduction	AUX/IAA, transcriptional repession factor family	Aux/IAA-transcription factor 2	ZmIAA2	iaa2	Zm00001d030993
Perception and signal transduction	AUX/IAA, transcriptional repession factor family	Aux/IAA-transcription factor 3	ZmIAA3	iaa3	Zm00001d033319
Perception and signal transduction	AUX/IAA, transcriptional repession factor family	Aux/IAA-transcription factor4	ZmIAA4	iaa4	Zm00001d033976
Perception and signal transduction	AUX/IAA, transcriptional repession factor family	Aux/IAA-transcription factor5	ZmIAA5	iaa5	Zm00001d034463
Perception and signal transduction	AUX/IAA, transcriptional repession factor family	Aux/IAA-transcription factor 6	ZmIAA6	iaa6	Zm00001d004697
Perception and signal transduction	AUX/IAA, transcriptional repession factor family	Aux/IAA-transcription factor 7	ZmIAA7	iaa7	Zm00001d039513
Perception and signal transduction	AUX/IAA, transcriptional repession factor family	Aux/IAA-transcription factor 8	ZmIAA8	iaa8	Zm00001d039624
Perception and signal transduction	AUX/IAA, transcriptional repession factor family	Aux/IAA-transcription factor 9	ZmIAA9	iaa9	Zm00001d040541
Perception and signal transduction	AUX/IAA, transcriptional repession factor family	Aux/IAA-transcription factor 10	ZmIAA10	iaa10	Zm00001d041416
Perception and signal transduction	AUX/IAA, transcriptional repession factor family	Aux/IAA-transcription factor 11	ZmIAA11	iaa11	Zm00001d041418
Perception and signal transduction	AUX/IAA, transcriptional repession factor family	Aux/IAA-transcription factor 12	ZmIAA12	iaa12	Zm00001d043515
Perception and signal transduction	AUX/IAA, transcriptional repession factor family	rootless with undetectable meristems1	ZmRUM1	rum1	Zm00001d043878
Perception and signal transduction	AUX/IAA, transcriptional repession factor family	Aux/IAA-transcription factor 14	ZmIAA14	iaa14	Zm00001d049141
Perception and signal transduction	AUX/IAA, transcriptional repession factor family	Aux/IAA-transcription factor 16	ZmIAA16	iaa16	Zm00001d049715
Perception and signal transduction	AUX/IAA, transcriptional repession factor family	Aux/IAA-transcription factor 18	ZmIAA18	iaa18	Zm00001d051911
Perception and signal transduction	AUX/IAA, transcriptional repession factor family	Aux/IAA-transcription factor 19	ZmIAA19	iaa19	Zm00001d013071
Perception and signal transduction	AUX/IAA, transcriptional repession factor family	Aux/IAA-transcription factor 21	ZmIAA21	iaa21	Zm00001d013302
Perception and signal transduction	AUX/IAA, transcriptional repession factor family	Aux/IAA-transcription factor 22	ZmIAA22	iaa22	Zm00001d013707
Perception and signal transduction	AUX/IAA, transcriptional repession factor family	Aux/IAA-transcription factor 23	ZmIAA23	iaa23	Zm00001d016277
Perception and signal transduction	AUX/IAA, transcriptional repession factor family	Aux/IAA-transcription factor 24	ZmIAA24	iaa24	Zm00001d018414
Perception and signal transduction	AUX/IAA, transcriptional repession factor family	Aux/IAA-transcription factor 25	ZmIAA25	iaa25	Zm00001d000288
Perception and signal transduction	AUX/IAA, transcriptional repession factor family	Aux/IAA-transcription factor 26	ZmIAA26	iaa26	Zm00001d036918
Perception and signal transduction	AUX/IAA, transcriptional repession factor family	Aux/IAA-transcription factor 28	ZmIAA28	iaa28	Zm00001d037774
Perception and signal transduction	AUX/IAA, transcriptional repession factor family	Aux/IAA-transcription factor 29	ZmIAA29	iaa29	Zm00001d038175
Perception and signal transduction	AUX/IAA, transcriptional repession factor family	Aux/IAA-transcription factor 30	ZmIAA30	iaa30	Zm00001d038784
Perception and signal transduction	AUX/IAA, transcriptional repession factor family	Aux/IAA-transcription factor 32	ZmIAA32	iaa32	Zm00001d018973
Perception and signal transduction	AUX/IAA, transcriptional repession factor family	Aux/IAA-transcription factor 31	ZmIAA31	iaa31	GRMZM2G149449
Perception and signal transduction	AUX/IAA, transcriptional repession factor family	Aux/IAA-transcription factor 33	ZmIAA33	iaa33	Zm00001d021279
Perception and signal transduction	AUX/IAA, transcriptional repession factor family	Aux/IAA-transcription factor 38	ZmIAA38	iaa38	Zm00001d010411
Perception and signal transduction	AUX/IAA, transcriptional repession factor family	Aux/IAA-transcription factor 41	ZmIAA41	iaa41	Zm00001d045203
Perception and signal transduction	AUX/IAA, transcriptional repession factor family	Aux/IAA-transcription factor 43	ZmIAA43	iaa43	Zm00001d025989
Perception and signal transduction	AUX/IAA, transcriptional repession factor family	Aux/IAA-transcription factor 37	ZmIAA37	iaa37	Zm00001d010360
Perception and signal transduction	AUX/IAA, transcriptional repession factor family	Aux/IAA-transcription factor 34	ZmIAA34	iaa34	Zm00001d008201
Perception and signal transduction	AUX/IAA, transcriptional repession factor family	Aux/IAA-transcription factor 36	ZmIAA36	iaa36	Zm00001d009532
Perception and signal transduction	AUX/IAA, transcriptional repession factor family	Aux/IAA-transcription factor 44	ZmIAA44	iaa44	Zm00001d026480
Perception and signal transduction	AUX/IAA, transcriptional repession factor family	barren inflorescence4	ZmBIF4	bif4	Zm00001d037691
Perception and signal transduction	AUX/IAA, transcriptional repession factor family	barren inflorescence1	ZmBIF1	bif1	Zm00001d008749
Perception and signal transduction	AUX/IAA, transcriptional repession factor family	rum1-like1	ZmRUL1	rul1	Zm00001d011588
Perception and signal transduction	AUX/IAA, transcriptional repession factor family	Auxin-responsive protein	IDP7522	IDP7522	Zm00001d052043
Perception and signal transduction	AUX/IAA, transcriptional repession factor family	Auxin-responsive protein	Zm00001d006859	Zm00001d006859	Zm00001d006859
Perception and signal transduction	AUX/IAA, transcriptional repession factor family	Auxin-responsive protein	Zm00001d044502	Zm00001d044502	Zm00001d044502
Perception and signal transduction	AUX/IAA, transcriptional repession factor family	Zm00001d046893	Zm00001d046893	Zm00001d046893	Zm00001d046893
Perception and signal transduction	Auxin co-receptors TRANSPORT INHIBITOR RESPONSE1/AUXIN-RELATED F-BOX (TIR1/AFB)	transport inhibitor response1	ZmTIR1	tir1	Zm00001d010863
Perception and signal transduction	Auxin co-receptors TRANSPORT INHIBITOR RESPONSE1/AUXIN-RELATED F-BOX (TIR1/AFB)	transport inhibitor response 2/Protein AUXIN SIGNALING F-BOX 3	ZmTIR2	tir2	Zm00001d007357
Perception and signal transduction	Auxin co-receptors TRANSPORT INHIBITOR RESPONSE1/AUXIN-RELATED F-BOX (TIR1/AFB)	F-box protein FBX14	ZmAFB4/5B1	GRMZM2G398848	Zm00001d027975
Perception and signal transduction	Auxin co-receptors TRANSPORT INHIBITOR RESPONSE1/AUXIN-RELATED F-BOX (TIR1/AFB)	F-box protein FBX14	ZmAFB4/5A1	cl20482_1	Zm00001d018126
Perception and signal transduction	Auxin co-receptors TRANSPORT INHIBITOR RESPONSE1/AUXIN-RELATED F-BOX (TIR1/AFB)	F-box protein FBX14	ZmAFB4/5A2	Zm00001d052188	Zm00001d052188
Perception and signal transduction	Auxin co-receptors TRANSPORT INHIBITOR RESPONSE1/AUXIN-RELATED F-BOX (TIR1/AFB)	auxin signaling F-box2	ZmAFB2	afb2	Zm00001d003911
Perception and signal transduction	Auxin co-receptors TRANSPORT INHIBITOR RESPONSE1/AUXIN-RELATED F-BOX (TIR1/AFB)	F-box protein FBX14	ZmAFB4/5B2	Zm00001d048233	Zm00001d048233
Perception and signal transduction	Auxin co-receptors TRANSPORT INHIBITOR RESPONSE1/AUXIN-RELATED F-BOX (TIR1/AFB)	auxin signaling F-box1	ZmAFB1	afb1	Zm00001d025268
Perception and signal transduction	AUXIN RESPONSE FACTOR (ARF)	ARF-transcription factor 3	ZmARF3	arftf3	Zm00001d001879
Perception and signal transduction	AUXIN RESPONSE FACTOR (ARF)	ARF-transcription factor 4	ZmARF4	arftf4	Zm00001d001945
Perception and signal transduction	AUXIN RESPONSE FACTOR (ARF)	ARF-transcription factor 5	ZmARF5	arftf5	Zm00001d002929
Perception and signal transduction	AUXIN RESPONSE FACTOR (ARF)	ARF-transcription factor 21	ZmARFTF21	arftf21	Zm00001d000358
Perception and signal transduction	AUXIN RESPONSE FACTOR (ARF)	ARF-transcription factor 22	ZmARFTF22	arftf22	Zm00001d036593
Perception and signal transduction	AUXIN RESPONSE FACTOR (ARF)	ARF-transcription factor 23	ZmARFTF23	arftf23	Zm00001d038698
Perception and signal transduction	AUXIN RESPONSE FACTOR (ARF)	ARF-transcription factor 24	ZmARFTF24	arftf24	Zm00001d039006
Perception and signal transduction	AUXIN RESPONSE FACTOR (ARF)	ARF-transcription factor 25	ZmARFTF25	arftf25	Zm00001d011953
Perception and signal transduction	AUXIN RESPONSE FACTOR (ARF)	ARF-transcription factor 26	ZmARFTF26	arftf26	Zm00001d012731
Perception and signal transduction	AUXIN RESPONSE FACTOR (ARF)	ARF-transcription factor 27	ZmARFTF27	arftf27	Zm00001d045026
Perception and signal transduction	AUXIN RESPONSE FACTOR (ARF)	ARF-transcription factor 28	ZmARFTF28	arftf28	Zm00001d023659
Perception and signal transduction	AUXIN RESPONSE FACTOR (ARF)	ARF-transcription factor 29	ZmARFTF29	arftf29	Zm00001d026540
Perception and signal transduction	AUXIN RESPONSE FACTOR (ARF)	ARF-transcription factor 30	ZmARFTF30	arftf30	Zm00001d026590
Perception and signal transduction	AUXIN RESPONSE FACTOR (ARF)	ARF-transcription factor 34	ZmARFTF34	arftf34	Zm00001d031064
Perception and signal transduction	AUXIN RESPONSE FACTOR (ARF)	ARF-transcription factor 35	ZmARFTF35	arftf35	Zm00001d014690
Perception and signal transduction	AUXIN RESPONSE FACTOR (ARF)	ARF-transcription factor 36	ZmARFTF36	arftf36	Zm00001d016838
Perception and signal transduction	AUXIN RESPONSE FACTOR (ARF)	ABI3-VP1-transcription factor 17	ZmABI17	abi17	Zm00001d003601
Perception and signal transduction	AUXIN RESPONSE FACTORs (ARFs)	ARF-transcription factor 1	ZmARFTF1	arftf1	Zm00001d031522
Perception and signal transduction	AUXIN RESPONSE FACTORs (ARFs)	ARF-transcription factor 2	ZmARFTF2	arftf2	Zm00001d032683
Perception and signal transduction	AUXIN RESPONSE FACTORs (ARFs)	ARF-transcription factor 7	ZmARFTF7	arftf7	Zm00001d039267
Perception and signal transduction	AUXIN RESPONSE FACTORs (ARFs)	ARF-transcription factor 8	ZmARFTF8	arftf8	Zm00001d041056
Perception and signal transduction	AUXIN RESPONSE FACTORs (ARFs)	ARF-transcription factor 9	ZmARFTF9	arftf9	Zm00001d041497
Perception and signal transduction	AUXIN RESPONSE FACTORs (ARFs)	ARF-transcription factor 10	ZmARFT10	arftf10	Zm00001d042267
Perception and signal transduction	Protein AUXIN RESPONSE 4, ZmARF10 (Grassius)	ARF-transcription factor 10	ZmARF10	ZmARF10	Zm00001d052618
Perception and signal transduction	AUXIN RESPONSE FACTORs (ARFs)	ARF-transcription factor 11	ZmARFTF11	arftf11	Zm00001d043431
Perception and signal transduction	AUXIN RESPONSE FACTORs (ARFs)	ARF-transcription factor 12	ZmARFTF12	arftf12	Zm00001d043922
Perception and signal transduction	AUXIN RESPONSE FACTORs (ARFs)	ARF-transcription factor 13	ZmARFTF13	arftf13	Zm00001d049295
Perception and signal transduction	AUXIN RESPONSE FACTORs (ARFs)	ARF-transcription factor 14	ZmARFTF14	arftf14	Zm00001d050781
Perception and signal transduction	AUXIN RESPONSE FACTORs (ARFs)	ARF-transcription factor 15	ZmARFTF15	arftf15	Zm00001d051172
Perception and signal transduction	AUXIN RESPONSE FACTORs (ARFs)	ARF-transcription factor 16	ZmARFTF16	arftf16	Zm00001d053819
Perception and signal transduction	AUXIN RESPONSE FACTORs (ARFs)	ARF-transcription factor 17	ZmARFTF17	arftf17	Zm00001d014013
Perception and signal transduction	AUXIN RESPONSE FACTORs (ARFs)	ARF-transcription factor 18	ZmARFTF18	arftf18	Zm00001d014377
Perception and signal transduction	AUXIN RESPONSE FACTORs (ARFs)	ARF-transcription factor 19	ZmARFTF19	arftf19	Zm00001d014507
Perception and signal transduction	AUXIN RESPONSE FACTORs (ARFs)	ARF-transcription factor 20	ZmARFTF20	arftf20	Zm00001d015243
Perception and signal transduction	SUPPRESSOR OF AUXIN RESISTANCE 1	SUPPRESSOR OF AUXIN RESISTANCE 1	Zm00001d015245	Zm00001d015245	Zm00001d015245
Transport	ATP-binding cassette family B(ABCB)-P-glycoprotein (PGP)	multidrug resistance associated protein23	ZmMRPA23	mrpa23	Zm00001d002119
Transport	ATP-binding cassette family B(ABCB)-P-glycoprotein (PGP)	multidrug resistance associated protein24	ZmMRPA24	mrpa24	Zm00001d016794
Transport	ATP-binding cassette family B(ABCB)-P-glycoprotein (PGP)	multidrug resistance protein associated21	ZmMRPA21	mrpa21	Zm00001d009447
Transport	ATP-binding cassette family B(ABCB)-P-glycoprotein (PGP)	multidrug resistance associated protein25	ZmMRPA25	mrpa25	Zm00001d009448
Transport	ATP-binding cassette family B(ABCB)-P-glycoprotein (PGP)	ABC transporter B family member 9	ZmABCB25	Zm00001d011644	Zm00001d011644
Transport	ATP-binding cassette family B(ABCB)-P-glycoprotein (PGP)	multidrug resistance associated protein27	ZmMRPA27	mrpa27	Zm00001d025703
Transport	ATP-binding cassette family B(ABCB)-P-glycoprotein (PGP)	multidrug resistance protein associated12	ZmMRPA12	mrpa12	Zm00001d026426
Transport	ATP-binding cassette family B(ABCB)-P-glycoprotein (PGP)	brachytic2	ZmBR2	br2	Zm00001d031871
Transport	ATP-binding cassette family B(ABCB)-P-glycoprotein (PGP)	ABC transporter B family member 21	IDP8471	IDP8471	Zm00001d040562
Transport	ATP-binding cassette family B(ABCB)-P-glycoprotein (PGP)	multidrug resistance protein associated18	ZmMRPA18	mrpa18	Zm00001d043599
Transport	ATP-binding cassette family B(ABCB)-P-glycoprotein (PGP)	ABC transporter B family member 9	IDP4422	IDP4422	Zm00001d044564
Transport	ATP-binding cassette family B(ABCB)-P-glycoprotein (PGP)	ABC transporter B family member 15	IDP7571	IDP7571	Zm00001d053706
Transport	Auxin transport protein BIG	Auxin transport protein BIG	Zm00001d019881	Zm00001d019881	Zm00001d019881
Transport	Auxin-binding protein1	auxin binding protein1	ZmABP1	abp1	Zm00001d041711
Transport	Auxin-binding protein4	auxin binding protein homolog4	ZmABP4	abp4	Zm00001d023904
Transport	Auxin-bindingprotein5	auxin binding protein homolog5	ZmABP5	abp5	Zm00001d023908
Transport	AUXIN1/LIKE-AUX(AUX/LAX)	auxin import carrier3	ZmAIC3	aic3	Zm00001d028401
Transport	AUXIN1/LIKE-AUX(AUX/LAX)	auxin import carrier1	ZmAIC1	aic1	Zm00001d030310
Transport	AUXIN1/LIKE-AUX(AUX/LAX)	auxin import carrier4	ZmAIC4	aic4	Zm00001d038275
Transport	AUXIN1/LIKE-AUX(AUX/LAX)	auxin transporter-like1	ZmATL1	atl1	Zm00001d042809
Transport	AUXIN1/LIKE-AUX(AUX/LAX)	auxin import carrier2	ZmAIC2	aic2	Zm00001d053004
Transport	PIN-formed/PIN-like family	PIN-formed protein2	ZmPIN2	pin2	Zm00001d018024
Transport	PIN-formed/PIN-like family	PIN-formed protein11	ZmPIN11	pin11	Zm00001d006082
Transport	PIN-formed/PIN-like family	PIN-formed protein7	ZMPIN7	pin7	Zm00001d031594
Transport	PIN-formed/PIN-like family	PIN-formed protein5	ZmPIN5	pin5	Zm00001d042345
Transport	PIN-formed/PIN-like family	PIN-formed protein9	ZmPIN9	pin9	Zm00001d043179
Transport	PIN-formed/PIN-like family	PIN-formed protein8	ZmPIN8	pin8	Zm00001d043660
Transport	PIN-formed/PIN-like family	PIN-formed protein10	ZmPIN10	pin10	Zm00001d044083
Transport	PIN-formed/PIN-like family	PIN-formed protein1	ZmPIN1	pin1	Zm00001d044812
Transport	PIN-formed/PIN-like family	PIN-formed protein12	ZmPIN12	pin12	Zm00001d045219
Transport	PIN-formed/PIN-like family	PIN-formed protein3	ZmPIN3	pin3	Zm00001d052269
Transport	PIN-formed/PIN-like family	PIN-formed protein4	ZmPIN4	pin4	Zm00001d052442
Response	Auxin-induced beta-glucosidase	Auxin-induced beta-glucosidase	GRMZM2G146192	GRMZM2G146192	Zm00001d048669
Response	Catalaseisozyme1	catalase 1	ZmCAT1	cat1	Zm00001d014848
Response	Catalaseisozyme2	catalase 2	ZmCAT2	cat2	Zm00001d027511
Response	Catalaseisozyme3	catalase 3	ZmCAT3	cat3	Zm00001d054044
Response	DNA binding protein	MYB-related-transcription factor 26	ZmMYBR26	mybr26	Zm00001d024644
Response	Duplicated homeodomain-like superfamily protein	Zm00001d021415	Zm00001d021415	Zm00001d021415	Zm00001d021415
Response	Fused leaves1, MYB94	fused leaves1	ZmFDL1	fdl1	Zm00001d022227
Response	Glossy3	glossy3	ZmGL3	gl3	Zm00001d052397
Response	Myb transcription factor MYB30	MYB-transcription factor 52	ZmMYB52	myb52	Zm00001d047182
Response	Myb-like transcription factor family protein	MYB-related-transcription factor 92	ZmMYBR92	mybr92	Zm00001d049581
Response	MYB-related transcription factor	MYB-related-transcription factor 17	ZmMYBR17	mybr17	Zm00001d044409
Response	MYB-relatedtranscriptionfactor	MYB-related-transcription factor 43	ZmMYBR43	mybr43	Zm00001d029875
Response	MYBtranscriptionfactor	MYB-transcription factor 61	ZmMYB61	myb61	Zm00001d053124
Response	Pathogenesis-related protein 10	dark response gene 6	ZmDRG6	drg6	Zm00001d028814
Response	Pathogenesis-related protein 10	pathogenesis-related protein 7	ZmPRP7	prp7	Zm00001d028815
Response	Pathogenesis-related protein 10	pathogenesis-related protein 6	ZmPRP6	prp6	Zm00001d028816
Response	Protein root UVB sensitive 2 chloroplastic	pco117343	pco117343	pco117343	Zm00001d003066
Response	Protein root UVB sensitive 2 chloroplastic	Protein root UVB sensitive 2 chloroplastic	Zm00001d035466	Zm00001d035466	Zm00001d035466
Response	Putative MYB DNA-binding domain superfamily protein	MYB-related-transcription factor 35	ZmMYBR35	mybr35	Zm00001d011297
Response	Putative MYB DNA-binding domain superfamily protein	MYB-transcription factor 123	ZmMYB123	myb123	Zm00001d023284
Response	PutativeMYBDNA-bindingdomainsuperfamilyprotein	MYB-related-transcription factor 24	ZmMYBR24	mybr24	Zm00001d008808
Response	PutativeMYBDNA-bindingdomainsuperfamilyprotein	MYB-transcription factor 107	ZmMYB107	myb107	Zm00001d023287
Response	R2R3MYB-domain protein	MYB-transcription factor 35	ZmMYB35	myb35	Zm00001d005760
Response	Transcription factor MYB30 (UniProt)	MYB-transcription factor 162	ZmMYB162	myb162	Zm00001d020457
Response	Transcription factor MYB30 (UniProt)	MYB-transcription factor 33	ZmMYB33	myb33	Zm00001d032179
Response	Transcription factor MYB30 (UniProt)	MYB-transcription factor 83	ZmMYB83	myb83	Zm00001d032178
Response	Type IV inositol polyphosphate 5-phosphatase 11	Type IV inositol polyphosphate 5-phosphatase 11	GRMZM2G043191	GRMZM2G043191	Zm00001d033300
Response	Uncharacterized protein	single-repeat Myb protein 1	ZmMYBST1	mybst1	Zm00001d000184
Response	Uncharacterized protein	VAN3-binding protein-encoding	Zm00001d051361	Zm00001d051361	Zm00001d051361
Response	VAN3-binding protein	VAN3-binding protein	IDP8686	IDP8686	Zm00001d013705
Response	VAN3-binding protein	VAN3-binding protein	Zm00001d017658	Zm00001d017658	Zm00001d017658
Response	VAN3-binding protein	VAN3-binding protein	IDP8097	IDP8097	Zm00001d029886
Response	VAN3-binding protein	VAN3-binding protein	Zm00001d030007	Zm00001d030007	Zm00001d030007
Response	VAN3-binding protein	VAN3-binding protein	Zm00001d033283	Zm00001d033283	Zm00001d033283
Response	VAN3-binding protein-like auxin canalisation domain-containing protein	Zm00001d010342	Zm00001d010342	Zm00001d010342	Zm00001d010342
Response	VAN3-bindingprotein	VAN3-binding protein	Zm00001d030661	Zm00001d030661	Zm00001d030661
Regulator	ProteinLAZY1	lazy plant1	ZmLA1	la1	Zm00001d049174
Regulator	barren inflorescence2	barren inflorescence2	ZmBIF2	ZmBIF2	Zm00001d031068
Regulator	barren stalk1	barren stalk1	ZmBA1	ZmBA1	Zm00001d042988, Zm00001d042989

### Sheet: DE gene data
Step	Protein.Type	Full.Name	Gene.Name (MaizeGDB)	Gene.Symbol	Gene.Model.ID	transcriptName	peptideName	WT_TPM	MT_TPM	baseMean	log2FoldChange_WT	log2FoldChange_MT	lfcSE	stat	pvalue	padj
Biosynthesis	TAA transaminotransferases	tryptophan aminotransferase related 2	ZmTAR2	tar2	Zm00001d039691	Zm00001d039691_T001	Zm00001d039691_P001	2.40399	1.91929	68.2662	1.06102	-1.06102	0.345198	3.07367	0.00211444	0.024202
Biosynthesis	Indole-3-acetaldehyde oxidase	aldehyde oxidase 1	ZmAO1	ao1	Zm00001d034387	Zm00001d034387_T007	Zm00001d034387_T007	0.200581	2.79416	79.1288	-24.6564	24.6564	3.00354	-8.2091	2.23E-16	1.15E-13
Biosynthesis	Flavin-containing monooxygenase	Yucca4	ZmYUC4	yuc4	Zm00001d004467	Zm00001d004467_T001	Zm00001d004467_P001	0.776273	1.25414	19.9624	-1.58896	1.58896	0.471537	-3.36975	0.000752359	0.0114226
Conjugation	IAA-aminoacidhydrolaseILR1-like4	jasmonoyl-l-isoleucine hydrolase2	ZmJIH2	jih2	Zm00001d011687	Zm00001d011687_T001	Zm00001d011687_P001	3.14502	2.95166	67.3731	2.19597	-2.19597	0.353986	6.20354	5.52e-10	8.29e-08
Perception and signal transduction	SUPPRESSOR OF AUXIN RESISTANCE 1	SUPPRESSOR OF AUXIN RESISTANCE 1	ZmSAR1	Zm00001d015245	Zm00001d015245	Zm00001d015245_T045	Zm00001d015245_P045	2.80445	0	129.737	10.4719	-10.4719	2.53887	4.12462	3.71e-05	0.00110709
Perception and signal transduction	AUXIN RESPONSE FACTOR (ARF)	ARF-transcription factor 4	ZmARFTF4	arftf4	Zm00001d001945	Zm00001d001945_T017	Zm00001d001945_P017	2.43905	0.253222	56.8676	9.28306	-9.28306	1.47964	6.27389	3.52e-10	5.69e-08
Perception and signal transduction	AUXIN RESPONSE FACTOR (ARF)	ARF-transcription factor 3	ZmARFTF3	arftf3	Zm00001d001879	Zm00001d001879_T009	Zm00001d001879_P009	0.67408	0.136464	20.1054	7.78274	-7.78274	2.00581	3.8801	0.000104414	0.00253198
Perception and signal transduction	AUX/IAA, transcriptional repession factor family	barren inflorescence1	ZmBIF1	bif1	Zm00001d008749	Zm00001d008749_T003	Zm00001d008749_P003	1.66978	1.13572	14.2945	1.91313	-1.91313	0.515951	3.70797	0.000208925	0.0043624
Perception and signal transduction	AUX/IAA, transcriptional repession factor family	Aux/IAA-transcription factor 19	ZmIAA19	iaa19	Zm00001d013071	Zm00001d013071_T001	Zm00001d013071_P001	29.7037	17.1225	301.939	1.88072	-1.88072	0.530909	3.54245	0.000396424	0.00704633
Perception and signal transduction	AUX/IAA, transcriptional repession factor family	barren inflorescence1	ZmBIF1	bif1	Zm00001d008749	Zm00001d008749_T004	Zm00001d008749_P004	11.4173	7.56974	86.9807	1.38845	-1.38845	0.354027	3.92187	8.79e-05	0.00220586
Perception and signal transduction	AUX/IAA, transcriptional repession factor family	Aux/IAA-transcription factor 3	ZmIAA3	iaa3	Zm00001d033319	Zm00001d033319_T001	Zm00001d033319_P001	10.1404	6.28579	102.046	1.12899	-1.12899	0.283469	3.98278	6.81e-05	0.00179196
Perception and signal transduction	AUX/IAA, transcriptional repession factor family	Aux/IAA-transcription factor 10	ZmIAA10	iaa10	Zm00001d041416	Zm00001d041416_T001	Zm00001d041416_P001	2.6723	1.34643	38.3551	1.1161	-1.1161	0.363513	3.07032	0.00213828	0.0244158
Perception and signal transduction	AUXIN RESPONSE FACTORs (ARFs)	ARF-transcription factor 11	ZmARFTF11	arftf11	Zm00001d043431	Zm00001d043431_T006	Zm00001d043431_P006	5.16264	3.9587	162.615	1.09992	-1.09992	0.35015	3.14127	0.00168218	0.0204608
Perception and signal transduction	AUXIN RESPONSE FACTOR (ARF)	ARF-transcription factor 3	ZmARFTF3	arftf3	Zm00001d001879	Zm00001d001879_T032	Zm00001d001879_P032	3.11318	4.93183	151.339	-1.25351	1.25351	0.292151	-4.29063	1.78e-05	0.000618004
Perception and signal transduction	AUX/IAA, transcriptional repession factor family	Zm00001d046893	Zm00001d046893	Zm00001d046893	Zm00001d046893	Zm00001d046893_T001	Zm00001d046893_P001	0.72501	1.20129	18.5147	-3.17186	3.17186	0.671559	-4.72313	2.32e-06	0.00011562
Perception and signal transduction	AUXIN RESPONSE FACTORs (ARFs)	ARF-transcription factor 16	ZmARFTF16	arftf16	Zm00001d053819	Zm00001d053819_T005	Zm00001d053819_P005	0.114987	0.417188	15.3032	-3.27263	3.27263	1.18044	-2.77238	0.00556474	0.0482283
Perception and signal transduction	AUXIN RESPONSE FACTOR (ARF)	ARF-transcription factor 30	ZmARFTF30	arftf30	Zm00001d026590	Zm00001d026590_T030	Zm00001d026590_P030	0.0115366	0.622771	8.17125	-4.97249	4.97249	0.991542	-5.01491	5.31e-07	3.32e-05
Perception and signal transduction	AUXIN RESPONSE FACTOR (ARF)	ARF-transcription factor 36	ZmARFTF36	arftf36	Zm00001d016838	Zm00001d016838_T005	Zm00001d016838_P005	0.169849	0.998814	17.4046	-7.55325	7.55325	2.71156	-2.78557	0.0053433	0.0468856
Perception and signal transduction	AUXIN RESPONSE FACTORs (ARFs)	ARF-transcription factor 13	ZmARFTF13	arftf13	Zm00001d049295	Zm00001d049295_T006	Zm00001d049295_P006	0	1.35947	35.3535	-8.57582	8.57582	2.72766	-3.14402	0.00166644	0.0203461
Perception and signal transduction	AUXIN RESPONSE FACTOR (ARF)	ARF-transcription factor 36	ZmARFTF36	arftf36	Zm00001d016838	Zm00001d016838_T006	Zm00001d016838_P006	1.58292	3.02202	36.8646	-8.63555	8.63555	2.73343	-3.15924	0.0015818	0.0196008
Perception and signal transduction	AUXIN RESPONSE FACTOR (ARF)	ABI3-VP1-transcription factor 17	ZmABI17	abi17	Zm00001d003601	Zm00001d003601_T005	Zm00001d003601_P005	0	2.769	37.0183	-8.6403	8.6403	2.02016	-4.27703	1.89e-05	0.000649294
Perception and signal transduction	AUXIN RESPONSE FACTOR (ARF)	ARF-transcription factor 27	ZmARFTF27	arftf27	Zm00001d045026	Zm00001d045026_T004	Zm00001d045026_P004	3.20567	7.26788	278.491	-1.49818	1.49818	0.289302	-5.17861	2.24E-07	1.59E-05
Transport	Auxin-bindingprotein5	auxin binding protein homolog5	ZmABP5	abp5	Zm00001d023908	Zm00001d023908_T003	Zm00001d023908_P003	6.38118	2.10176	35.2272	2.67529	-2.67529	0.825624	3.24032	0.00119394	0.0160656
Transport	PIN-formed/PIN-like family	PIN-formed protein10	ZmPIN10	pin10	Zm00001d044083	Zm00001d044083_T005	Zm00001d044083_P005	5.41188	3.56714	117.897	1.16454	-1.16454	0.215994	5.39152	6.99e-08	6e-06
Transport	AUXIN1/LIKE-AUX(AUX/LAX)	auxin import carrier2	ZmAIC2	aic2	Zm00001d053004	Zm00001d053004_T001	Zm00001d053004_P001	18.8978	11.5801	355.157	1.05248	-1.05248	0.331254	3.17726	0.00148673	0.0188201
Transport	AUXIN1/LIKE-AUX(AUX/LAX)	auxin import carrier4	ZmAIC4	aic4	Zm00001d038275	Zm00001d038275_T002	Zm00001d038275_P002	2.50786	4.16546	101.506	-1.03893	1.03893	0.287493	-3.61375	0.000301798	0.00576196
Transport	ProteinLAZY1	lazy plant1	ZmLA1	la1	Zm00001d049174	Zm00001d049174_T001	Zm00001d049174_P001	2.55862	5.08502	92.9152	-1.23518	1.23518	0.293791	-4.20427	2.62e-05	0.000848281
Transport	PIN-formed/PIN-like family	PIN-formed protein9	ZmPIN9	pin9	Zm00001d043179	Zm00001d043179_T001	Zm00001d043179_P001	0.0930078	0.266282	4.08456	-3.51364	3.51364	1.11414	-3.15367	0.00161231	0.0198663
Response	MYB transcriptionfactor	MYB-transcription factor 61	ZmMYB61	myb61	Zm00001d053124	Zm00001d053124_T001	Zm00001d053124_P001	10.4817	5.81865	110.578	1.50814	-1.50814	0.367737	4.10114	4.11e-05	0.00120413
Response	Myb transcription factor MYB30	MYB-transcription factor 52	ZmMYB52	myb52	Zm00001d047182	Zm00001d047182_T001	Zm00001d047182_P001	5.46437	6.97388	74.4637	-1.42057	1.42057	0.405583	-3.50254	0.000460838	0.00790335
Regulator	ProteinLAZY1	lazy plant1	ZmLA1	la1	Zm00001d049174	Zm00001d049174_T001	Zm00001d049174_P001	2.55862	5.08502	92.9152	-1.23518	1.23518	0.293791	-4.20427	2.62E-05	0.000848281
