## Supplementary material for "THE WIP6 TRANSCRIPTION FACTOR *TOO MANY LATERALS* SPECIFIES VEIN TYPE IN C_4_ AND C_3_ GRASS LEAVES": File S13

### Sheet: Figure3
Figure 6D
line	lateral veins number			ANOVA
wip6A	33				Df	Sum squares	Mean square	F value	p		Signif. codes: 0 ‘***’ 0.001 ‘**’ 0.01 ‘*’ 0.05 ‘.’ 0.1 ‘ ’ 1
wip6A	34			lateral_veins$line	4	1214	303.49	403	7.77e-16 ***
wip6A	35			Residuals	16	12	0.75
wip6A	35
wip6A null segregant	18			TukeyHSD
wip6A null segregant	17			$`lateral_veins$line`
wip6A null segregant	17			wip6A wip6A.wip6B null6A null6B wip6B
wip6A null segregant	19			"a" "a" "b" "b" "b"
wip6A null segregant	18
wip6B	15			Tukey multiple comparisons of means
wip6B	17			95% family-wise confidence level
wip6B	17			Fit: aov(formula = lateral_veins$laterals ~ lateral_veins$line)
wip6B	17
wip6B	17			$`lateral_veins$line`
wip6B null segregant	18				diff	lwr	upr	p adj
wip6B null segregant	16			null6B-null6A	-0.6	-2.28153	1.08154	0.807485
wip6B null segregant	18			wip6A-null6A	16.45	14.6665	18.2335	0
wip6B null segregant	17			wip6A.wip6B-null6A	15.7	13.4755	17.9245	0
wip6B null segregant	17			wip6B-null6A	-1.2	-2.88153	0.481535	0.234057
wip6A.wip6B	33			wip6A-null6B	17.05	15.2665	18.8335	0
wip6A.wip6B	34			wip6A.wip6B-null6B	16.3	14.0755	18.5245	0
				wip6B-null6B	-0.6	-2.28153	1.08154	0.807485
				wip6A.wip6B-wip6A	-0.75	-3.05254	1.55254	0.852477
				wip6B-wip6A	-17.65	-19.4335	-15.8665	0
				wip6B-wip6A.wip6B	-16.9	-19.1245	-14.6755	0			with ab & ad sclerenchyma
	Rank 1 intermediate veins with ab & ad sclerenchyma
line				ANOVA
wip6A	3				Df	Sum squares	Mean square	F value	p		Signif. codes: 0 ‘***’ 0.001 ‘**’ 0.01 ‘*’ 0.05 ‘.’ 0.1 ‘ ’ 1
wip6A	3			typeA_veins$line	4	754.1	188.51	178.5	4.71e-13 ***
wip6A	4			Residuals	16	16.9	1.06
wip6A	6
wip6A null segregant	15			TukeyHSD
wip6A null segregant	17			$`typeA_veins$line`
wip6A null segregant	17			null6B null6A wip6B wip6A wip6A.wip6B
wip6A null segregant	17			"a" "a" "a" "b" "b"
wip6A null segregant	17
wip6B	16			Tukey multiple comparisons of means
wip6B	17			95% family-wise confidence level
wip6B	16			Fit: aov(formula = typeA_veins$type_A ~ typeA_veins$line)
wip6B	16
wip6B	18			$`typeA_veins$line`
wip6B null segregant	18				diff	lwr	upr	p adj
wip6B null segregant	18			null6B-null6A	0.4	-1.59139	2.39139	0.970503
wip6B null segregant	16			wip6A-null6A	-12.6	-14.7122	-10.4878	0
wip6B null segregant	17			wip6A.wip6B-null6A	-14.1	-16.7344	-11.4656	0
wip6B null segregant	16			wip6B-null6A	0	-1.99139	1.99139	1
wip6A.wip6B	3			wip6A-null6B	-13	-15.1122	-10.8878	0
wip6A.wip6B	2			wip6A.wip6B-null6B	-14.5	-17.1344	-11.8656	0
				wip6B-null6B	-0.4	-2.39139	1.59139	0.970503
				wip6A.wip6B-wip6A	-1.5	-4.22682	1.22682	0.469332
				wip6B-wip6A	12.6	10.4878	14.7122	0
				wip6B-wip6A.wip6B	14.1	11.4656	16.7344	0
	Other rank 1 plus rank 2 intermediate veins
line				ANOVA
wip6A	108				Df	Sum squares	Mean square	F value	p		Signif. codes: 0 ‘***’ 0.001 ‘**’ 0.01 ‘*’ 0.05 ‘.’ 0.1 ‘ ’ 1
wip6A	115			typeBC_veins$line	4	7432	1857.9	37.22	6.47e-08 ***
wip6A	121			Residuals	16	799	49.9
wip6A	125
wip6A null segregant	155			TukeyHSD
wip6A null segregant	143			$`typeBC_veins$line`
wip6A null segregant	145			null6B null6A wip6B wip6A wip6A.wip6B
wip6A null segregant	155			"a" "a" "a" "b" "c"
wip6A null segregant	143
wip6B	139			Tukey multiple comparisons of means
wip6B	143			95% family-wise confidence level
wip6B	159
wip6B	151			Fit: aov(formula = typeBC_veins$type_BC ~ typeBC_veins$line)
wip6B	148
wip6B null segregant	150			$`typeBC_veins$line`
wip6B null segregant	152				diff	lwr	upr	p adj
wip6B null segregant	155			null6B-null6A	1.2	-12.4904	14.8905	0.998729
wip6B null segregant	146			wip6A-null6A	-30.95	-45.4709	-16.4291	5.96e-05
wip6B null segregant	144			wip6A.wip6B-null6A	-55.2	-73.3108	-37.0892	6e-07
wip6A.wip6B	102			wip6B-null6A	-0.2	-13.8904	13.4905	0.999999
wip6A.wip6B	84			wip6A-null6B	-32.15	-46.6709	-17.6291	3.8e-05
				wip6A.wip6B-null6B	-56.4	-74.5108	-38.2892	5e-07
				wip6B-null6B	-1.4	-15.0905	12.2905	0.99768
				wip6A.wip6B-wip6A	-24.25	-42.9964	-5.50357	0.0084798
				wip6B-wip6A	30.75	16.2291	45.2709	6.43e-05
				wip6B-wip6A.wip6B	55	36.8892	73.1108	7e-07
Figure 6E
	Total number of veins
line				ANOVA
wip6A	144				Df	Sum squares	Mean square	F value	p		Signif. codes: 0 ‘***’ 0.001 ‘**’ 0.01 ‘*’ 0.05 ‘.’ 0.1 ‘ ’ 1
wip6A	152			All_veins$line	4	6358	1589.4	26.69	6.62e-07 ***
wip6A	160			Residuals	16	953	59.5
wip6A	166
wip6A null segregant	188			TukeyHSD
wip6A null segregant	177			$`All_veins$line`
wip6A null segregant	179			null6B null6A wip6B wip6A wip6A.wip6B
wip6A null segregant	191			"a" "a" "a" "b" "c"
wip6A null segregant	178
wip6B	170			Tukey multiple comparisons of means
wip6B	177			95% family-wise confidence level
wip6B	192
wip6B	184			Fit: aov(formula = All_veins$veins_all ~ All_veins$line)
wip6B	183
wip6B null segregant	186			$`All_veins$line`
wip6B null segregant	186				diff	lwr	upr	p adj
wip6B null segregant	189			null6B-null6A	1	-13.9517	15.9517	0.999561
wip6B null segregant	180			wip6A-null6A	-27.1	-42.9587	-11.2413	0.0006745
wip6B null segregant	177			wip6A.wip6B-null6A	-53.1	-72.8792	-33.3208	3.4e-06
wip6A.wip6B	138			wip6B-null6A	-1.4	-16.3517	13.5517	0.998354
wip6A.wip6B	121			wip6A-null6B	-28.1	-43.9587	-12.2413	0.000464
				wip6A.wip6B-null6B	-54.1	-73.8792	-34.3208	2.7e-06
				wip6B-null6B	-2.4	-17.3517	12.5517	0.98702
				wip6A.wip6B-wip6A	-26	-46.4734	-5.52655	0.009807
				wip6B-wip6A	25.7	9.84133	41.5587	0.0011457
				wip6B-wip6A.wip6B	51.7	31.9208	71.4792	4.8e-06

### Sheet: Figure 6
	Figure 6D
1	genotype	line	vein density (vein/mm)			ANOVA
1	1	wt	6.13751				Df	Sum squares	Mean square	F value	p
	1	wt	5.98619			Line	3	0.3659	0.12198	2.499	0.0966
	1	wt	6.11272			Residuals	16	0.7809	0.04881
	1	wt	5.93896
	1	wt	5.66794
	2	m3.1.11	5.81468
	2	m3.1.11	5.89144			Tukey multiple comparisons of means
	2	m3.1.11	6.30819			95% family-wise confidence level
	2	m3.1.11	6.55351
	2	m3.1.11	5.88224			Fit: aov(formula = Rice_data$vein_density ~ Rice_data$line)
	2	m3.3.14	5.82511
	2	m3.3.14	5.84282			$`Rice_data$line`
	2	m3.3.14	5.73726
	2	m3.3.14	5.70485				diff	lwr	upr	p adj
	2	m3.3.14	5.91062			m3.3.14-m3.1.11	-0.285878	-0.685641	0.113885	0.212818
	2	m4.19	5.83978			m4.19-m3.1.11	-0.342343	-0.742106	0.0574196	0.107247
	2	m4.19	5.67224			WT-m3.1.11	-0.121344	-0.521106	0.278419	0.820874
	2	m4.19	6.02542			m4.19-m3.3.14	-0.0564654	-0.456228	0.343297	0.976924
	2	m4.19	5.7692			WT-m3.3.14	0.164534	-0.235229	0.564297	0.648942
	2	m4.19	5.4317			WT-m4.19	0.221	-0.178763	0.620762	0.41589
	Figure 6C
						ANOVA
	line	lateral veins number					Df	Sum squares	Mean square	F value	p
	wt	7				Laterals_data$Line	3	94.15	31.383	66.07	3.13e-09
	wt	7				Residuals	16	7.6	0.475
	wt	7
	wt	7				Laterals_data$line`
	wt	7				m4.19	m3.1.11	m3.3.14	WT
	m3.1.11	13				"a"	"a"	"a"	"b"
	m3.1.11	11
	m3.1.11	12				95% family-wise confidence level
	m3.1.11	11
	m3.1.11	13				Fit: aov(formula = Laterals_data$lateral_veins ~ Laterals_data$line)
	m3.3.14	12
	m3.3.14	12				$`Laterals_data$line`
	m3.3.14	11					diff	lwr	upr	p adj
	m3.3.14	12				m3.3.14-m3.1.11	-0.2	-1.44709	1.04709	0.966907
	m3.3.14	12				m4.19-m3.1.11	0.2	-1.04709	1.44709	0.966907
	m4.19	12				WT-m3.1.11	-5	-6.24709	-3.75291	0
	m4.19	13				m4.19-m3.3.14	0.4	-0.84709	1.64709	0.795873
	m4.19	13				WT-m3.3.14	-4.8	-6.04709	-3.55291	0
	m4.19	11				WT-m4.19	-5.2	-6.44709	-3.95291	0
	m4.19	12
	line	lIntermediate veins number				ANOVA
	wt	21					Df	Sum squares	Mean square	F value	p
	wt	22				Intermediates_data$Line	3	179.3	59.78	14.58	7.71e-05
	wt	27				Residuals	16	65.6	4.1
	wt	27
	wt	30				$`Intermediates_data$line`
	m3.1.11	19				WT	m3.3.14	m3.1.11	m4.19
	m3.1.11	21				"a"	"b"	"bc"	"c"
	m3.1.11	21				> TukeyHSD(anova2)
	m3.1.11	21				Tukey multiple comparisons of means
	m3.1.11	20				95% family-wise confidence level
	m3.3.14	21
	m3.3.14	21				Fit: aov(formula = Intermediates_data$intermediate_veins ~ Intermediates_data$line)
	m3.3.14	22
	m3.3.14	22				$`Intermediates_data$line`
	m3.3.14	21					diff	lwr	upr	p adj
	m4.19	18				m3.3.14-m3.1.11	1	-2.66389	4.66389	0.861989
	m4.19	17				m4.19-m3.1.11	-3.4	-7.06389	0.263893	0.0738004
	m4.19	16				WT-m3.1.11	5	1.33611	8.66389	0.0062248
	m4.19	16				m4.19-m3.3.14	-4.4	-8.06389	-0.736107	0.0160951
	m4.19	18				WT-m3.3.14	4	0.336107	7.66389	0.0300031
						WT-m4.19	8.4	4.73611	12.0639	3.55e-05
Figure 6G	Bundle Sheath cell length (micrometers)
wt_L	wt_I	3.1_11L	3.1_11I	3.3_6L	3.3_6I	4_8L	4_8I
37.056	22.772	31.01	42.667	34.401	57.394	18.834	31.889		ANOVA
39.735	30.36	39.591	36.889	15.631	35.491	23.357	19.812			Df	Sum squares	Mean square	F value	p
36.61	36.61	36.675	30.68	21.47	55.808	38.119	22.046		Bundle_sheath$line 7 16807 2401.0 30.06 <2e-16 ***	7	16807	2401	30.06	<2e-16 ***
29.924	32.745	45.145	28.892	37.946	36.624	30.612	45.294		Residuals	797	63662	79.9
16.964	27.808	38.52	39.566	16.524	48.512	22.426	35.874
23.665	33.485	37.97	33.964	22.321	26.532	25.564	58.138
19.648	36.163	29.468	41.787	22.321	25.653	24.253	30.971
27.711	26.343	38.458	39.151	20.089	22.476	29.718	25.576		$`Bundle_sheath$line`
29.914	29.911	53.441	35.567	30.357	36.404	21.309	27.088		m3.1_L wt_I m3.1_I wt_L m3.3_L m3.3_I m4_I m4_L
31.279	29.032	33.063	45.959	20.541	31.923	14.825	40.817		"a" "a" "ab" "ab" "abc" "bc" "c" "d"
29.924	35.271	47.456	39.272	29.021	31.461	31.649	33.635
30.37	41.967	25.482	33.789	32.602	33.711	27.369	29.151
21.433	33.932	33.94	35.156	16.071	35.068	17.046	43.967		> TukeyHSD(anova)
22.785	40.179	30.439	31.19	36.205	30.565	22.87	48.016		Tukey multiple comparisons of means
33.036	44.652	34.847	48.008	34.824	14.382	21.081	28.255		95% family-wise confidence level
34.833	32.155	32.171	41.343	43.245	26.856	30.955	20.199
37.946	28.157	41.071	40.483	47.217	32.36	30.048	24.219		Fit: aov(formula = Bundle_sheath$BS_length ~ Bundle_sheath$line)
32.592	40.625	47.768	37.357	24.499	32.36	25.112	20.633
35.717	32.155	54.51	28.944	24.545	8.093	35.886	28.251		$`Bundle_sheath$line`
34.378	39.772	39.111	22.775	26.612	13.483	16.592	31.39			diff	lwr	upr	p adj
38.393	38.85	42.669	46.359	46.776	35.961	16.592	35.429		m3.1_L-m3.1_I	1.15433	-2.53804	4.84671	0.9809
29.021	33.929	61.348	43.612	37.796	26.612	15.253	29.151		m3.3_I-m3.1_I	-3.89311	-8.65916	0.87294	0.204431
39.732	46.429	58.331	28.92	59.163	26.071	16.199	25.564		m3.3_L-m3.1_I	-3.2324	-7.9592	1.4944	0.430015
36.172	42.42	56.063	32.444	37.753	29.213	21.991	26.966		m4_I-m3.1_I	-7.08437	-10.4937	-3.67499	0
37.957	39.755	40	25.812	35.523	25.653	17.489	39.92		m4_L-m3.1_I	-11.2159	-14.6253	-7.80653	0
34.378	39.309	48.463	25.793	28.318	38.819	40.81	17.943		wt_I-m3.1_I	1.11598	-2.16114	4.3931	0.969039
41.539	27.679	47.113	53.794	26.981	24.756	39.485	26.013		wt_L-m3.1_I	-0.663729	-4.52968	3.20223	0.999551
44.205	33.932	38.669	28.032	31.91	31.024	11.211	28.731		m3.3_I-m3.1_L	-5.04744	-9.99218	-0.102708	0.0415243
42.42	40.625	35.136	36.956	36.407	33.708	12.628	35.655		m3.3_L-m3.1_L	-4.38674	-9.29365	0.520181	0.118973
49.556	31.253	36.444	29.056	35.506	30.565	32.735	22.493		m4_I-m3.1_L	-8.2387	-11.8937	-4.5837	0
32.155	35.759	37.357	36.833	31.012	37.306	18.855	24.664		m4_L-m3.1_L	-12.3702	-16.0252	-8.71524	0
33.485	22.321	39.578	48.891	29.895	24.307	15.247	27.86		wt_I-m3.1_L	-0.0383523	-3.57031	3.4936	1
52.234	44.752	32.457	35.122	30.794	27	26.492	25.561		wt_L-m3.1_L	-1.81806	-5.90228	2.26615	0.878024
50.002	46.463	44	52.492	43.823	46.371	22.582	21.991		m3.3_L-m3.3_I	0.660707	-5.09771	6.41913	0.99997
43.306	38.403	40.928	49.133	48.54	36.407	22.439	19.283		m4_I-m3.3_I	-3.19126	-7.92841	1.5459	0.450555
32.171	38.842	43.558	55.14	40.455	40.01	18.882	23.805		m4_L-m3.3_I	-7.3228	-12.06	-2.58564	8.4e-05
50.895	29.468	47.589	23.665	33.034	42.699	36.348	22.909		wt_I-m3.3_I	5.00909	0.366217	9.65196	0.0240514
38.403	52.68	36.618	36.186	35.327	43.146	49.778	30.576		wt_L-m3.3_I	3.22938	-1.84629	8.30504	0.52808
32.171	56.266	34.375	36.435	35.197	41.807	33.196	21.525		m4_I-m3.3_L	-3.85197	-8.54963	0.8457	0.200293
40.158	48.315	44.198	52.062	37.528	20.236	29.627	23.336		m4_L-m3.3_L	-7.9835	-12.6812	-3.28584	8.4e-06
35.156	43.451	31.709	41.518	40.68	25.185	35.919	23.318		wt_I-m3.3_L	4.34838	-0.254192	8.95096	0.0799079
37.333	41.527	37.988	30.855	35.517	42.296	11.694	27.413		wt_L-m3.3_L	2.56867	-2.47016	7.6075	0.780252
42.687	58.051	31.301	33.485	47.891	37.194	24.668	29.61		m4_L-m4_I	-4.13154	-7.50041	-0.762668	0.0050901
41.043	52.234	35.279	48.247	34.85	31.243	9.417	31.952		wt_I-m4_I	8.20035	4.9654	11.4353	0
40.505	35.992	23.66	31.263	38.43		23.336	31.47		wt_L-m4_I	6.42064	2.59036	10.2509	1.2e-05
27.559	36.447	31.696	36.618			20.633	34.555		wt_I-m4_L	12.3319	9.09693	15.5668	0
28	35.558	31.696	30.475			26.009	27.354		wt_L-m4_L	10.5522	6.7219	14.3825	0
22.671	38.431	25.004	34.867			19.303	26.473		wt_L-wt_I	-1.77971	-5.49275	1.93333	0.830107
30.274	40.121	35.725	24.57			19.303	19.736
51.159	28	33.928	32.146			28.283	19.288
45.812	27.556	37.056	34.387			30.971	37.22
35.556	30.225	47.34	29.518			33.659	26.921
40.022	30.696	29.91	42.866			30.955	24.549
26.67	28.444	36.607	48.214			34.634	52.066
20.488	30.225	33.038	37.957			31.851	28.825
36.044	16.889	39.754	37.097			36.334	24.729
26.7	31.584	44.662	30.36			25.564	30.098
24.481	11.556	27.711	29.021			27.806	23.771
34.692	44.586	26.878	38.88			22.87	20.179
27.556	36.932	39.822	29.032			25.951	25.623
26.667	16.912	41.19	27.232			18.855	23.318
24.889	52	28.458	46.534			51.618	24.668
28.032	38.69	32.457	36.163			23.771	22.94
30.67	30.252	45.812	28.157			21.991	24.282
26.222	36.011	36.469	21.47			36.323	40.381
36.913	47.558	34.667	19.643			25.116	31.101
39.151	42.676	40.444	60.755			25.128	27.092
40.889	29.778	36.696	37.51			31.393	45.165
48.477	30.696	35.583	37.97			34.107	34.503
56.586	48.575	30.68	23.218			33.187	28.756
53.483	17.8	29.831	39.288			40.381	32.738
39.558	27.588	29.831	36.185			32.29	44.453
30.222	32.028	32.493	45.535			27.803	41.78
40.889	43.592	67.569	56.265			15.326	41.336
28	34.678	38.233	47.776			13.638	27.556
32.889	33.781	46.701	27.682			15.411	28.476
33.781	33.804	27.559	33.038			16.537	27.559
36.9	40.483	35.784	25.004			18.473	25.778
71.561	38.677	37.064	30.36			13.901	21.819
59.193	31.568	40.664	36.61			26.939	28.014
32.593	29.387	33.039	38.457			31.393	26.667
39.121	41.78	34.847	35.166			29.651	49.778
	28.92	28.157	36.171			26.492	37.336
	37.344	52.263	47.34			24.219	39.121
	39.595	32.602	51.803			19.731	18.667
	38.245	28.125	45.984			25.576	24.448
	42.687	27.711	39.772			29.651	25.782
	32.003	36.618	46.883			17.135	24.893
	27.115	27.247	50.049			17.462	30.252
	39.121	30.357	42.002			25.036	24.545
	46.675	29.155	45.535			29.924	19.556
	33.781	30.37	43.829			27.682	37.801
	43.565	58.277	51.304			17.907	32.447
	33.345	29.495	42.687			19.243	33.333
	19.116	34.421	21.352			24.107	18.228
	18.222	34.034	22.262			19.243	36.455
	39.174		21.791			28.575	32.012
	34.67		33.851			21.152	28.458
	42.669		29.337			21.428	20.449
	35.122		28.889			25.544	24.905
	46.224		31.559			17.907	25.368
	25.782		42.676			21.447	30.225
	28.032		26.67			19.643	28.056
	33.333		31.111			29.464	28
	33.789		49.875			25	33.825
	40.564		44.081			29.467	27.556
	40.483		23.128			27.682	38.225
	42.225		29.337			28.128	35.136
	88.051		28.5			30.36	30.274
	83.054		33.36			23.665	29.791
	72.339		36.892			26.967	19.556
	58.138		55.328			22.393	32.472
	47.556		36.889			22.807	35.114
	48.939		41.343			25.587	35.556
	46.667		37.336			26.7	28.889
	27.559		32.457			17.866	29.337
	39.556		30.225			19.561	21.85
	20.444		32.003			26.226	30.667
	29.333		24.905			30.225	27.556
	48.002		34.667			20.908	24.925
	41.778		30.252			28.448	24.016
	45.797		23.115			18.228	23.111
	39.578		26.681			27.115	28
	55.563		35.558			23.572	32.892
	45.812					25.782	25.782
	60.459					25.031	22.671
	56.002					30.225	25.368
	34.222					27.111	36.044
	37.788					26.222	28.155
	39.111					30.252	33.319
	30.235
	32.447
	43.132
	41.78
	40.899
	30.67
	35.6
	40.899
	32.781
	30.747
	48.101
	25.793
	32.012
	42.669
	30.667
	31.114
	53.38
	38.233
	30.68
	31.568
	36
	30.235
	45.368
	25.337
Figure 6G
BS around veins; L=lateral, i= intermediate, eL= ectopic lateral
wt_L	WT_i	m3.1_L	m3.1_eL	m3.1_i	m3.3_L	m3.3_eL	m3.3_i	m4_L	m4_eL	m4_i		ANOVA
11	6	14	11	9	15	12	9	12	12	9			Df	Sum squares	Mean square	F value	p
12	6	13	12	9	12	10	9	13	11	6		Bundle_sheath$line 7 16807 2401.0 30.06 <2e-16 ***	10	1104	110.4	85.19	<2e-16 ***
13	7	11	14	9	15	11	9	13	11	9		Residuals	179	232	1.3
12	6	13	11	6	12	13	10	11	11	8
14	7	12	11	6	11	14	9	12	12	7		Signif. codes: 0 ‘***’ 0.001 ‘**’ 0.01 ‘*’ 0.05 ‘.’ 0.1 ‘ ’ 1
12	6	11	10	7	14	11	7	12	12	8
13	6	12	10	6	12	14	9	12	11	8		$`Bundle_Sheath$line`
15	8	11	14	6	13	14	7	13	12	8		m3.3_L wt_L m4_L m3.1_L m3.1_eL m3.3_eL m4_eL m3.3_i m4_i m3.1_i wt_i
14	6	12	12	8	14	11	8	13	10	8		"a" "a" "ab" "ab" "ab" "ab" "b" "c" "c" "cd" "d"
13	6	12	13	8	14	12	7	10	9	8
14	6	11	11	7	14	11	9	15		7
12	8	12	13	7	13	11	8	14		9		> TukeyHSD(anova_BS)
12	8	13		8	12	12	10	14		8		Tukey multiple comparisons of means
12	7	12		8	11	10	7			9		95% family-wise confidence level
14	5	11		8	11	11	8			8
11	6	14		7	13		9			6		Fit: aov(formula = Bundle_Sheath$BScells ~ Bundle_Sheath$line)
11	7	12		9	14		8			9
12	7	13		7	12		6			7		$`Bundle_Sheath$line`
14	7			8			8						diff	lwr	upr	p adj
13	8			7			8					m3.1_i-m3.1_eL	-4.33333	-5.68879	-2.97788	0
	7						6					m3.1_L-m3.1_eL	0.333333	-1.05007	1.71674	0.99942
							7					m3.3_eL-m3.1_eL	-0.0333333	-1.47101	1.40434	1
							7					m3.3_i-m3.1_eL	-3.83333	-5.13697	-2.5297	0
							8					m3.3_L-m3.1_eL	1.05556	-0.327848	2.43896	0.318664
							7					m4_eL-m3.1_eL	-0.733333	-2.32274	0.856077	0.916663
												m4_i-m3.1_eL	-3.94444	-5.32785	-2.56104	0
												m4_L-m3.1_eL	0.782051	-0.703963	2.26807	0.825443
												wt_i-m3.1_eL	-5.16667	-6.50996	-3.82337	0
												wt_L-m3.1_eL	0.866667	-0.488787	2.22212	0.589566
												m3.1_L-m3.1_i	4.66667	3.46064	5.87269	0
												m3.3_eL-m3.1_i	4.3	3.03209	5.56791	0
												m3.3_i-m3.1_i	0.5	-0.613619	1.61362	0.929524
												m3.3_L-m3.1_i	5.38889	4.18287	6.59491	0
												m4_eL-m3.1_i	3.6	2.16232	5.03768	0
												m4_i-m3.1_i	0.388889	-0.817135	1.59491	0.993353
												m4_L-m3.1_i	5.11538	3.79292	6.43785	0
												wt_i-m3.1_i	-0.833333	-1.99313	0.326465	0.409698
												wt_L-m3.1_i	5.2	4.02614	6.37386	0
												m3.3_eL-m3.1_L	-0.366667	-1.66441	0.931081	0.99773
												m3.3_i-m3.1_L	-4.16667	-5.31414	-3.01919	0
												m3.3_L-m3.1_L	0.722222	-0.515132	1.95958	0.714399
												m4_eL-m3.1_L	-1.06667	-2.53072	0.39739	0.388207
												m4_i-m3.1_L	-4.27778	-5.51513	-3.04042	0
												m4_L-m3.1_L	0.448718	-0.902384	1.79982	0.991624
												wt_i-m3.1_L	-5.5	-6.69234	-4.30766	0
												wt_L-m3.1_L	0.533333	-0.67269	1.73936	0.935936
												m3.3_i-m3.3_eL	-3.8	-5.01235	-2.58765	0
												m3.3_L-m3.3_eL	1.08889	-0.208859	2.38664	0.192545
												m4_eL-m3.3_eL	-0.7	-2.21544	0.815443	0.916088
												m4_i-m3.3_eL	-3.91111	-5.20886	-2.61336	0
												m4_L-m3.3_eL	0.815385	-0.591236	2.22201	0.722881
												wt_i-m3.3_eL	-5.13333	-6.38824	-3.87843	0
												wt_L-m3.3_eL	0.9	-0.367911	2.16791	0.428633
												m3.3_L-m3.3_i	4.88889	3.74141	6.03636	0
												m4_eL-m3.3_i	3.1	1.71107	4.48893	0
												m4_i-m3.3_i	-0.111111	-1.25859	1.03636	1
												m4_L-m3.3_i	4.61538	3.34608	5.88469	0
												wt_i-m3.3_i	-1.33333	-2.43212	-0.234544	0.0050727
												wt_L-m3.3_i	4.7	3.58638	5.81362	0
												m4_eL-m3.3_L	-1.78889	-3.25295	-0.324832	0.0045886
												m4_i-m3.3_L	-5	-6.23735	-3.76265	0
												m4_L-m3.3_L	-0.273504	-1.62461	1.0776	0.999878
												wt_i-m3.3_L	-6.22222	-7.41457	-5.02988	0
												wt_L-m3.3_L	-0.188889	-1.39491	1.01713	0.999989
												m4_i-m4_eL	-3.21111	-4.67517	-1.74705	0
												m4_L-m4_eL	1.51538	-0.0459914	3.07676	0.0657132
												wt_i-m4_eL	-4.43333	-5.85955	-3.00711	0
												wt_L-m4_eL	1.6	0.162324	3.03768	0.0158877
												m4_L-m4_i	4.7265	3.37539	6.0776	0
												wt_i-m4_i	-1.22222	-2.41457	-0.029878	0.0392852
												wt_L-m4_i	4.81111	3.60509	6.01713	0
												wt_i-m4_L	-5.94872	-7.25872	-4.63871	0
												wt_L-m4_L	0.0846154	-1.23785	1.40708	1
												wt_L-wt_i	6.03333	4.87353	7.19313	0
Bs_length	wt_L	wt_I	3.1_11L		3.1_11I	3.3_6L		3.3_6I	4_8L		4_8I
median	34.9945	36.305	36.4565		36.167	34.824		32.1415	25.122		28.007
BS/mm_length	28.5759	27.5444	27.43	27.43	27.6495	28.7158	28.7	31.1124	39.8057	39.8	35.7054
Bs_number around vein	wt_L	WT_i	m3.1_L	m3.1_eL	m3.1_i	m3.3_L	m3.3_eL	m3.3_i	m4_L	m4_eL	m4_i
median	12.5	7	12	11.5	7.5	13	11	8	13	11	8
	wt_L	WT_i	m3.1_L	m3.1_eL	m3.1_i	m3.3_L	m3.3_eL	m3.3_i	m4_L	m4_eL	m4_i
vein number per leaf	7	27	7	5	21	7	5	21.5	7	5	17
# BS per vein type full leaf width	2500.39	5205.89	2304.12	1577.22	4354.8	2613.14	1578.5	5351.34	3622.32	2189	4855.93
total per full leaf width, 1mm length	7706.29		8236.14			9542.98			10667.3
	wt_leaf7	m3.1_11_leaf7	m3.3_14_leaf7	m4_19_leaf7
median	5.56217	5.43161	5.66513	5.13718
average	5.44432	5.33184	5.72159	5.08844
Bs/mm square	1385.48	1516.33	1684.51	2076.48
Bs/5 mm square	6927.41	7581.67	8422.56	10382.4
difference		130.853	168.177	391.969
% increase		9.4446	11.091	23.269

### Sheet: Figure S6
Plant	genotype	line	2-month old plant height (cm)
WT	1	1	89				ANOVA
WT	1	1	87					Df	Sum squares	Mean square	F value	p
WT	1	1	85				Line	6	547.2	91.19	5.439	0.000663
WT	1	1	93				Residuals	30	503	16.77
WT	1	1	87
WT	1	1	81				$`Dana_data$line`
m3.1_24 (segregating WT)	1	3	83				1	5	3	4	7	6	2
m3.1_24 (segregating WT)	1	3	98.5				"a"	"a"	"a"	"a"	"ab"	"ab"	"b"
m3.1_24 (segregating WT)	1	3	75
m3.1_24 (segregating WT)	1	3	81				TukeyHSD (line)	diff	lwr	upr	p adj
m3.3_20 (segregating WT)	1	5	87.5				2-1	-12.3333	-19.7961	-4.87053	0.0002327
m3.3_20 (segregating WT)	1	5	87.5				3-1	-2.625	-10.9687	5.71866	0.951628
m3.3_20 (segregating WT)	1	5	87.5				4-1	-3.83333	-11.2961	3.62947	0.670157
m3.3_20 (segregating WT)	1	5	81				5-1	-1.8	-9.62705	6.02705	0.989812
m3.3_20 (segregating WT)	1	5	82.5				6-1	-5.25	-12.7128	2.2128	0.314832
m4_4 (segregating WT)	1	7	81				7-1	-5	-13.3437	3.34366	0.500934
m4_4 (segregating WT)	1	7	83				3-2	9.70833	1.36467	18.052	0.0144774
m4_4 (segregating WT)	1	7	81				4-2	8.5	1.0372	15.9628	0.0175644
m4_4 (segregating WT)	1	7	83				5-2	10.5333	2.70628	18.3604	0.0032635
m3.1_11 (Ostml)	2	2	77				6-2	7.08333	-0.379466	14.5461	0.0715824
m3.1_11 (Ostml)	2	2	76				7-2	7.33333	-1.01033	15.677	0.114518
m3.1_11 (Ostml)	2	2	73.5				4-3	-1.20833	-9.552	7.13533	0.999197
m3.1_11 (Ostml)	2	2	74.5				5-3	0.825	-7.84599	9.49599	0.999929
m3.1_11 (Ostml)	2	2	72				6-3	-2.625	-10.9687	5.71866	0.951628
m3.1_11 (Ostml)	2	2	75				7-3	-2.375	-11.515	6.76502	0.980901
m3.3_14 (Ostml)	2	4	80				5-4	2.03333	-5.79372	9.86038	0.980924
m3.3_14 (Ostml)	2	4	81				6-4	-1.41667	-8.87947	6.04613	0.996357
m3.3_14 (Ostml)	2	4	82.5				7-4	-1.16667	-9.51033	7.177	0.999343
m3.3_14 (Ostml)	2	4	82.5				6-5	-3.45	-11.277	4.37705	0.801978
m3.3_14 (Ostml)	2	4	86.5				7-5	-3.2	-11.871	5.47099	0.901637
m3.3_14 (Ostml)	2	4	86.5				7-6	0.25	-8.09366	8.59366	1
m4_19 (Ostml)	2	6	83
m4_19 (Ostml)	2	6	82
m4_19 (Ostml)	2	6	82
m4_19 (Ostml)	2	6	84.5
m4_19 (Ostml)	2	6	78
m4_19 (Ostml)	2	6	81
